# Unravelling cotton RNAseq repositories to the fiber development specific modules and their alliance with the fiber-related traits

**DOI:** 10.1101/2021.02.13.431059

**Authors:** Priti Prasad, Uzma Khatoon, Rishi Kumar Verma, Ajay Kumar, Debashish Mohapatra, Parthasarthi Bhattacharya, Sumit K Bag, Samir V Sawant

## Abstract

Cotton fiber development is still an intriguing question to understand the fiber commitment and development. Here, we remapped >350 publicly available cotton RNA sequencing data on recently published cotton genome with ∼400 fold coverage. The differentially expressed genes were clustered in six modules whose functions are specific to commitment, initiation, elongation and Secondary Cell Wall (SCW) fiber development stages. Gene Ontology analysis of commitment and initiation specific modules suggests enrichment of genes involved in organ development. The modules specific for elongation and SCW showed significant enrichment of hydroxyproline-rich proteins and hydrolases. Transcription factors (TFs) binding frequency of defined modules suggested that homeodomain, MYB and NAC expresses at commitment stages but their expression was governed by other TFs. We also mined the stage-specific transcriptional biomarker and Exclusively Expressed Transcripts (EETs) for fiber. These EETs were positively selected during fiber evolution and cotton domestication. The extensive expression profiling of six EETs in 100 cotton genotypes at different fiber developmental stages using nCounter assay and their correlation with eight fiber-related suggests that several EETs are correlated with different fiber quality-related traits. Thus, our study reveals several important genes and pathways that may be important for cotton fiber development and future improvement of cotton.
