## Supplementary material for "Unravelling cotton RNAseq repositories to the fiber development specific modules and their alliance with the fiber-related traits": Data S1

### Sheet: Sheet1
Supplemental Data Set 1: - SRA accession number that were used in this study
SRP001603
SRP017061
SRP026301
SRP039385
SRP045952
SRP049330
SRP049496
SRP052863
SRP067881
SRP077051
SRP103692
SRP116606
SRP014583
SRP030288
SRP044705
SRP047509
SRP059804
SRP059947
SRP066073
SRP098944
SRP113405
SRP131251
SRP157738
SRP166405
SRP018356
SRP010021
SRP028590
SRP056184
SRP106390
SRP026618
SRP029380
SRP050874
SRP061688
SRP118279
SRP017168
SRP029330
SRP096799
SRP055046
SRP055709
SRR5056058
