## Supplementary material for "Unravelling cotton RNAseq repositories to the fiber development specific modules and their alliance with the fiber-related traits": Data S2

### Sheet: Sheet1
Supplemental Data Set 2 : Mapping Statistics of the Ovule and Fiber tissues (OF)
Tissue	Accession	Cultivar	stage	End	Total Reads	Read length	Uniquely mapped read	Uniquely mapping %	Multiple mapping %
Fiber	39385	NMGA-105	10DPA	PE	26949637	178	19827990	73.57	79.14
Fiber	49330	DP90	15DPA	PE	43445046	202	37788019	86.98	95.42
Fiber	49330	DP90	15DPA	PE	47957561	202	41631472	86.81	95.38
Fiber	49330	DP90	15DPA	PE	48494015	202	42392703	87.42	96.18
Fiber	49330	DP90	15DPA	PE	23084011	195	18168787	78.71	87.41
Fiber	49330	DP90	15DPA	PE	29808983	175	18662881	62.61	69.53
Fiber	49330	DP90	15DPA	PE	24231084	194	18929987	78.12	86.77
Fiber	49330	DP90	15DPA	PE	25340086	202	21800924	86.03	95.49
Fiber	49330	DP90	15DPA	PE	27051643	202	23283634	86.07	95.52
Fiber	49330	DP90	15DPA	PE	27381223	202	23547464	86	95.46
Fiber	49330	DP90	28DPA	PE	34066948	202	29262245	85.9	95.64
Fiber	49330	DP90	28DPA	PE	34863301	202	29943144	85.89	95.61
Fiber	49330	DP90	28DPA	PE	35316985	202	30308834	85.82	95.55
Fiber	49330	DP90	28DPA	PE	18948029	202	16752134	88.41	97.26
Fiber	49330	DP90	28DPA	PE	20200229	202	17811650	88.18	96.86
Fiber	49330	DP90	28DPA	PE	17695744	202	15594499	88.13	96.69
Fiber	49330	DP90	28DPA	PE	29226371	202	25738960	88.07	96.73
Fiber	49330	DP90	28DPA	PE	37775870	202	33126689	87.69	96.17
Fiber	49330	DP90	28DPA	PE	32730618	202	28692423	87.66	96.03
Fiber	49330	DP90	10DPA	PE	19453608	202	15901186	81.74	90.54
Fiber	49330	DP90	10DPA	PE	19524538	202	15943966	81.66	90.45
Fiber	49330	DP90	10DPA	PE	15295227	202	12437505	81.32	90.03
Fiber	49330	DP90	10DPA	PE	28490776	202	23266127	81.66	90.94
Fiber	49330	DP90	10DPA	PE	29079805	202	23733690	81.62	90.89
Fiber	49330	DP90	10DPA	PE	22077268	202	17998142	81.52	90.73
Fiber	49330	DP90	10DPA	PE	35500680	202	29428980	82.9	92.11
Fiber	49330	DP90	10DPA	PE	36582559	202	30328693	82.9	92.09
Fiber	49330	DP90	10DPA	PE	27455185	202	22749877	82.86	92.02
Fiber	49330	DP90	18DPA	PE	28935293	202	25251450	87.27	95.43
Fiber	49330	DP90	18DPA	PE	29227524	200	25545855	87.4	95.65
Fiber	49330	DP90	18DPA	PE	29071048	202	25349228	87.2	95.42
Fiber	49330	DP90	18DPA	PE	31533513	202	27596857	87.52	96.45
Fiber	49330	DP90	18DPA	PE	30550119	200	26755034	87.58	96.61
Fiber	49330	DP90	18DPA	PE	30438853	202	26598595	87.38	96.34
Fiber	49330	DP90	18DPA	PE	39276596	202	33727937	85.87	95.89
Fiber	49330	DP90	18DPA	PE	38163201	200	32820204	86	96.13
Fiber	49330	DP90	18DPA	PE	37853850	202	32482305	85.81	95.85
Fiber	49330	DP90	21DPA	PE	40594077	193	31738524	78.19	87.33
Fiber	49330	DP90	21DPA	PE	41622546	191	31733578	76.24	85.16
Fiber	49330	DP90	21DPA	PE	42032467	190	31538229	75.03	83.79
Fiber	49330	DP90	21DPA	PE	43215756	202	37288468	86.28	95.87
Fiber	49330	DP90	21DPA	PE	43092480	202	37108057	86.11	95.69
Fiber	49330	DP90	21DPA	PE	43057849	202	37050891	86.05	95.61
Fiber	49330	DP90	21DPA	PE	34826656	202	29684062	85.23	94.49
Fiber	49330	DP90	21DPA	PE	35075569	202	29855188	85.12	94.38
Fiber	49330	DP90	21DPA	PE	34832203	202	29615957	85.02	94.27
Fiber	52863	DP5690	8DPA	PE	20453319	196	18295981	89.45	98.28
Fiber	52863	DP5690	8DPA	PE	21231849	196	18936111	89.19	97.88
Fiber	52863	DP5690	8DPA	PE	25056606	195	22270918	88.88	97.95
Fiber	1603	Maxxa	10DPA	SE	12747121	73	8812121	69.13	97.61
Fiber	1603	TX-2094	10DPA	SE	12332547	74	8569395	69.49	97.5
Fiber	1603	TX-2094	20DPA	SE	16398372	76	11471958	69.96	96.87
Fiber	1603	Maxxa	20DPA	SE	11410640	77	7663551	67.16	91.69
Fiber	116606	69-6025-12	10DPA	PE	51630412	289	48369365	93.68	97.98
Fiber	116606	69-6025-12	5DPA	PE	45671881	289	42818579	93.75	98.04
Fiber	17061	Cascot_L-7	10DPA	SE	11399452	90	8341070	73.17	95.13
Fiber	17061	Coker-315	10DPA	SE	15139174	90	10987271	72.58	93.32
Fiber	17061	CRB252	10DPA	SE	10608528	89	7362614	69.4	90.58
Fiber	17061	Maxxa	10DPA	SE	14041265	90	10531344	75	95.94
Fiber	17061	Maxxa	20DPA	SE	11095075	90	7580531	68.32	85.54
Fiber	17061	TM-1	10DPA	SE	15704102	91	11239184	71.57	92.47
Fiber	17061	TM-1	20DPA	SE	13892344	89	8242120	59.33	76.24
Fiber	17061	TX2090	10DPA	SE	10250293	90	7226219	70.5	93.03
Fiber	17061	TX2090	20DPA	SE	11219998	90	7988110	71.2	92.83
Fiber	17061	TX2094	20DPA	SE	16221173	88	11206558	69.09	89.1
Fiber	17061	TX2094	10DPA	SE	11158090	90	8156687	73.1	97.23
Fiber	17061	TX2095	20DPA	SE	16133710	90	12025152	74.53	94.79
Fiber	17061	TX-2095	10DPA	SE	334072	90	245534	73.5	94.4
Fiber	17061	TX-2095	10DPA	SE	7057615	90	5266782	74.63	96.3
Fiber	17061	TX665	20DPA	SE	31557406	91	22277686	70.59	91.2
Fiber	17061	TX665	10DPA	SE	15529542	90	11190581	72.06	94.75
Fiber	49496	Xuzhou142	5DPA	PE	55570322	176	44421282	79.94	93.83
Fiber	67881	MCBL	12DPA	PE	10641607	195	9496194	89.24	97.53
Fiber	67881	MCGL	0DPA	PE	10248676	194	7384599	72.05	79.55
Fiber	67881	MCGL	12DPA	PE	10669985	195	9417719	88.26	95.78
Fiber	67881	MCWL	0DPA	PE	10344762	194	6918102	66.88	74.03
Fiber	67881	MCWL	12DPA	PE	11881156	195	10446275	87.92	95.47
Fiber	77051	MCBL	8DPA	PE	19745990	191	17457980	88.41	95.43
Fiber	77051	MCWL	8DPA	PE	17645176	191	15493817	87.81	93.73
Fiber	77051	MCBL	20DPA	PE	43494316	195	38727317	89.04	96.3
Fiber	77051	MCWL	20DPA	PE	49739212	195	43458770	87.37	95.47
Fiber	26301	DP5690	8DPA	PE	70055642	194	62966454	89.88	96.65
Fiber	26301	DP5690	8DPA	PE	77255791	194	69689027	90.21	96.78
Fiber	44705	TM-1	5DPA	PE	39049687	202	24796177	63.5	71.64
Fiber	44705	TM-1	10DPA	PE	28680479	202	17965828	62.64	70.91
Fiber	44705	TM-1	20DPA	PE	13315313	188	8184842	61.47	70.1
Fiber	44705	TM-1	25DPA	PE	31624186	202	22523998	71.22	79.98
Fiber	47509	TM-1	14DPA	SE	21351650	147	16492180	77.24	85.57
Fiber	47509	TM-1	14DPA	SE	20470057	146	15991850	78.12	86.62
Fiber	59947	CRI-49	10DPA	SE	23510636	124	19876492	84.54	98.54
Fiber	59947	CRI-49	20DPA	SE	22092336	123	18815559	85.17	98.13
Fiber	103692	MD15	16DPA	PE	190061586	300	166734084	87.73	93.81
Fiber	103692	MD15	8DPA	PE	212177260	300	188837625	89	94.84
Fiber	103692	MD15	3DPA	PE	200216118	300	178665027	89.24	95.31
Fiber	166405	TM-1	20DPA	PE	20268318	292	17003960	83.89	88.6
Fiber	166405	TM-1	20DPA	PE	35487540	294	31101416	87.64	92.16
Fiber	166405	TM-1	20DPA	PE	25180604	292	22229422	88.28	92.11
Fiber	166405	TM-1	10DPA	PE	20022371	293	7230896	36.11	42.68
Fiber	166405	TM-1	10DPA	PE	21657902	285	19897955	91.87	95.83
Fiber	166405	TM-1	10DPA	PE	23891609	289	21566525	90.27	94.33
Fiber	45952	TM-1	NA	PE	26843655	177	22619725	84.26	95.99
Fiber	45952	TM-1	NA	PE	53427312	177	46704737	87.42	95.45
Fiber	45952	TM-1	NA	PE	49900900	177	42686628	85.54	94.19
Fiber	45952	TM-1	NA	PE	53503163	177	42506007	79.45	86.92
Fiber	45952	TM-1	NA	PE	53389145	177	47197134	88.4	95.7
Fiber	45952	TM-1	NA	PE	50774394	177	45635760	89.88	97.53
Fiber	45952	TM-1	NA	PE	50566567	177	45259353	89.5	97.09
Fiber	45952	TM-1	NA	PE	29396873	175	25559484	86.95	96.26
Fiber	45952	TM-1	NA	PE	26067089	176	22728756	87.19	96.37
Ovule	39385	NMGA-062	10DPA	PE	25719593	178	20672964	80.38	86.15
Ovule	Own_lab_data	Coker-312	0DPA	PE	16681619	202	12566934	75.33	81.85
Ovule	Own_lab_data	Coker-312	0DPA	PE	14019329	202	10795248	77	83.76
Ovule	10021	Maxxa	0DPA	PE	13188132	169	10775489	81.71	89.02
Ovule	10021	Maxxa	3DPA	PE	13195336	169	10452657	79.21	87.39
Ovule	116606	69-6025-12	0DPA	PE	46732987	289	43975389	94.1	97.99
Ovule	116606	69-6025-12	10DPA	PE	49290268	289	46029659	93.38	97.72
Ovule	49496	Xuzhou142	0DPA	PE	55641875	176	44643816	80.23	95.13
Ovule	56184	Xuzhou142	"-3DPA"	PE	23748813	178	21190808	89.23	98.91
Ovule	66073	Xuzhou142	1DPA	PE	15221778	197	13578612	89.21	97.74
Ovule	66073	Xuzhou142	1DPA	PE	22389775	197	19741186	88.17	96.63
Ovule	66073	Xuzhou142	1DPA	PE	23361219	197	20652453	88.4	97.45
Ovule	66073	Xuzhou142	3DPA	PE	8922032	196	7659090	85.84	95.05
Ovule	66073	Xuzhou142	3DPA	PE	13371600	195	11231860	84	92.75
Ovule	66073	Xuzhou142	3DPA	PE	16271077	196	13970537	85.86	94.71
Ovule	66073	Xuzhou142	8DPA	PE	28780043	198	25515767	88.66	97.85
Ovule	66073	Xuzhou142	8DPA	PE	26295109	198	22621592	86.03	95.33
Ovule	66073	Xuzhou142	8DPA	PE	24030029	193	21239066	88.39	97.88
Ovule	28590	Coker-315	0DPA	SE	27762381	90	22265874	80.2	98.45
Ovule	28590	Coker-315	0DPA	SE	27762381	90	22266616	80.2	98.46
Ovule	28590	Coker-315	0DPA	SE	26176854	90	21193187	80.96	98.79
Ovule	28590	Coker-315	0DPA	SE	26176854	90	21195021	80.97	98.79
Ovule	28590	Coker-315	0DPA	SE	26678218	90	21478809	80.51	98.92
Ovule	28590	Coker-315	0DPA	SE	26678218	90	21469803	80.48	98.9
Ovule	28590	Coker-315	0DPA	SE	27305751	90	22006163	80.59	98.79
Ovule	28590	Coker-315	0DPA	SE	27305751	90	21995580	80.55	98.76
Ovule	28590	Coker-315	0DPA	SE	25703223	90	20693207	80.51	99.05
Ovule	28590	Coker-315	0DPA	SE	25703223	90	20686663	80.48	99.02
Ovule	28590	Coker-315	0DPA	SE	25805056	90	20782839	80.54	99.24
Ovule	28590	Coker-315	0DPA	SE	25805056	90	20782427	80.54	99.23
Ovule	28590	Coker-315	0DPA	SE	25621874	90	20636888	80.54	99.11
Ovule	28590	Coker-315	0DPA	SE	25621874	90	20633350	80.53	99.1
Ovule	44705	TM-1	"-3 DPA"	PE	20559967	202	12714603	61.84	69.48
Ovule	44705	TM-1	"-1 DPA"	PE	24758730	202	16491243	66.61	74.02
Ovule	44705	TM-1	0DPA	PE	33358347	202	21701924	65.06	72.86
Ovule	44705	TM-1	1DPA	PE	36105521	202	23845928	66.05	73.72
Ovule	44705	TM-1	3DPA	PE	47247150	202	33117644	70.09	78.58
Ovule	44705	TM-1	5DPA	PE	10515253	202	8422345	80.1	88.22
Ovule	44705	TM-1	10DPA	PE	10670350	202	9078480	85.08	94.06
Ovule	44705	TM-1	20DPA	PE	26352037	202	16608407	63.03	71.32
Ovule	44705	TM-1	25DPA	PE	13155083	202	8284341	62.97	70.89
Ovule	44705	TM-1	35DPA	PE	20665868	202	12431393	60.15	66.95
Ovule	47509	TM-1	0DPA	SE	16994792	146	12415789	73.06	84.22
Ovule	47509	TM-1	0DPA	SE	16162538	146	12569153	77.77	86.39
Ovule	59947	CRI-49	0DPA	SE	21606689	124	18443580	85.36	98.97
Ovule	59947	CRI-49	10DPA	SE	19895493	124	16616550	83.52	97.53
Ovule	59947	CRI-49	20DPA	SE	22538552	124	19098639	84.74	98.26
Ovule	59947	CRI-49	30DPA	SE	22536720	123	19223960	85.3	98.38
Ovule	59947	CRI-49	40DPA	SE	23545705	123	20198927	85.79	98.64
Ovule	106390	Z12	40DPA	PE	23833894	202	18076564	75.84	81.3
Ovule	106390	Z12	30DPA	PE	32386077	202	27315502	84.34	90.07
Ovule	106390	Z12	20DPA	PE	35363528	202	29759068	84.15	89.98
Ovule	106390	Z12	10DPA	PE	65992928	202	56753105	86	91.29
Ovule	106390	TM-1	40DPA	PE	23508548	202	16703523	71.05	77.28
Ovule	106390	TM-1	30DPA	PE	23449248	202	17707486	75.51	81.52
Ovule	106390	TM-1	20DPA	PE	21068454	202	17962392	85.26	92.19
Ovule	106390	TM-1	10DPA	PE	26741462	202	21408496	80.06	87.7
Ovule	106390	Z12	40DPA	PE	8829809	202	6736117	76.29	82.44
Ovule	106390	Z12	30DPA	PE	36336745	202	31261934	86.03	91.56
Ovule	106390	Z12	20DPA	PE	26549153	202	22628371	85.23	91.2
Ovule	106390	Z12	10DPA	PE	11792384	202	8426144	71.45	77.07
Ovule	106390	TM-1	40DPA	PE	21110792	202	14187596	67.21	74.73
Ovule	106390	TM-1	30DPA	PE	12641917	202	8564863	67.75	72.61
Ovule	106390	TM-1	20DPA	PE	18792852	202	15548663	82.74	89.67
Ovule	106390	TM-1	10DPA	PE	20479340	202	16392755	80.05	88.38
Ovule	106390	Z12	40DPA	PE	22997562	202	18298973	79.57	85.1
Ovule	106390	Z12	30DPA	PE	27675886	202	22554214	81.49	87.38
Ovule	106390	Z12	20DPA	PE	23100130	202	16017440	69.34	74.77
Ovule	106390	Z12	10DPA	PE	30912330	202	17588961	56.9	61.49
Ovule	106390	TM-1	40DPA	PE	30679546	202	25078528	81.74	87.14
Ovule	106390	TM-1	30DPA	PE	18417521	202	14840647	80.58	85.99
Ovule	106390	TM-1	20DPA	PE	21585134	202	18091491	83.81	91.09
Ovule	106390	TM-1	10DPA	PE	24804567	202	19982987	80.56	89.48
Ovule	166405	TM-1	ovule at 5DPA	PE	26019851	290	23372499	89.83	94.4
Ovule	166405	TM-1	ovule at 3DPA	PE	26384198	283	22888936	86.75	91.04
Ovule	166405	TM-1	ovule at 3DPA	PE	28152729	283	24798913	88.09	92.46
Ovule	166405	TM-1	ovule at 1DPA	PE	26706648	283	23063932	86.36	90.42
Ovule	166405	TM-1	ovule at 1DPA	PE	22535918	283	20101236	89.2	93.1
Ovule	166405	TM-1	ovule at 1DPA	PE	19881986	282	15618141	78.55	82.77
Ovule	166405	TM-1	ovule at 0DPA	PE	22722073	282	18920520	83.27	87.18
Ovule	166405	TM-1	ovule at 0DPA	PE	27352658	283	24440340	89.35	93.32
Ovule	166405	TM-1	ovule at 0DPA	PE	23011096	282	20101640	87.36	91.29
Ovule	166405	TM-1	ovule at 5DPA	PE	26391905	292	23828483	90.29	94.61
Ovule	166405	TM-1	ovule at 5DPA	PE	27412252	291	24791680	90.44	94.65
Ovule	166405	TM-1	ovule at -3DPA	PE	26641351	291	23240334	87.23	91.55
Ovule	166405	TM-1	ovule at -3DPA	PE	25485502	290	20461263	80.29	86.04
