## Supplementary material for "Unravelling cotton RNAseq repositories to the fiber development specific modules and their alliance with the fiber-related traits": Data S3

### Sheet: Sheet1
Supplemental Data Set 3 : Mapping Statistics of the Leaf, Root and Seed tissues (LRS)
Tissue	Accession	Cultivar	stage	End	Total Reads	Read length	Uniquely mapped read	Uniquely mapping %	Multiple mapping %
Leaf	113405	Maxxa	24DAI	PE	4275134	201	3658095	0.8557	95.06
Leaf	113405	DES-56	24DAI	PE	8092568	200	6871933	0.8492	95.02
Leaf	113405	Maxxa	48DAI	PE	13199792	199	10688683	0.8098	91.1
Leaf	113405	DES-56	48DAI	PE	4032045	200	3426325	0.8498	95.09
Leaf	113405	Maxxa	24DAI	PE	5130013	201	4342468	0.8465	94.96
Leaf	113405	DES-56	24DAI	PE	3753863	201	3193529	0.8507	95.48
Leaf	113405	Maxxa	48DAI	PE	3688713	201	3085096	0.8364	94.74
Leaf	113405	DES-56	48DAI	PE	4953443	200	3997366	0.807	93.12
Leaf	113405	Maxxa	24DAI	PE	11787942	201	10339487	0.8771	97.8
Leaf	113405	Maxxa	48DAI	PE	15328665	201	13468853	0.8787	98.04
Leaf	113405	DES-56	24DAI	PE	13064432	201	11588698	0.887	98.19
Leaf	113405	DES-56	48DAI	PE	14094692	201	12452699	0.8835	97.72
Leaf	131251	TX2094		PE	64295191	194	55334549	0.8606	96.91
Leaf	131251	TX2094		PE	35858656	194	30621760	0.854	96.49
Leaf	131251	TX2094		PE	28986872	193	23873273	0.8236	95.76
Leaf	131251	TX2094		PE	42768152	194	37798215	0.8838	98.17
Leaf	14583	Maxxa		SE	5724910	72	3917178	0.6842	97.89
Leaf	14583	Maxxa		SE	6516489	71	4468514	0.6857	98.02
Leaf	14583	Maxxa		SE	6111447	71	4080590	0.6677	97.66
Leaf	14583	TX-2094		SE	7257638	71	4638325	0.6391	96.98
Leaf	14583	TX-2094		SE	8084266	71	5185346	0.6414	97.78
Leaf	14583	TX-2094		SE	10849325	71	6470655	0.5964	90.85
Leaf	18356	CCRI-36	seedling	PE	51718007	170	46093784	0.8913	98.38
Leaf	66073	Xuzhou142	seedling	PE	15191340	198	13576534	0.8937	98.31
Leaf	66073	Xuzhou142	seedling	PE	15909264	197	12802843	0.8047	91.66
Leaf	66073	Xuzhou142	seedling	PE	22440971	198	19848343	0.8845	97.41
Leaf	98944	NA	15day	PE	28727040	296	26528437	0.9235	97.26
Leaf	98944	NA	15day	PE	27880469	296	25828915	0.9264	97.73
Leaf	98944	NA	15day	PE	35365234	295	32891907	0.9301	97.78
Leaf	30288	Jinmian-13		SE	11492349	64	7338426	0.6385	93.02
Leaf	30288	Jinmian-13		PE	2687761	166	1216534	0.4526	53.3
Leaf	44705	TM-1	0 h	PE	8000527	202	6085023	0.7606	83.63
Leaf	44705	TM-1	1h	PE	23462542	302	16986559	0.724	79.13
Leaf	44705	TM-1	3h	PE	11515414	302	8065852	0.7004	74.66
Leaf	44705	TM-1	6h	PE	11518973	302	8903519	0.7729	84.29
Leaf	44705	TM-1	12h	PE	18110091	302	13182934	0.7279	78.99
Leaf	44705	TM-1		PE	11436472	202	9849951	0.8613	95.17
Leaf	47509	TM-1	Seedling	SE	16528805	146	12117425	0.7331	84.5
Leaf	47509	TM-1	Seedling	SE	16994792	146	12415789	0.7306	84.22
Leaf	59804	Earlistaple-7	Seedling	PE	7201539	188	6283975	0.8726	97.88
Leaf	59804	Earlistaple-7	Seedling	PE	5915165	188	5249581	0.8875	97.68
Leaf	59804	Earlistaple-7	Seedling	PE	5921506	188	5167992	0.8727	96.03
Leaf	59804	Nan-Dan-Ba-Di-Da-Hua	Seedling	PE	8213369	188	7142751	0.8696	97.98
Leaf	59804	Nan-Dan-Ba-Di-Da-Hua	Seedling	PE	7769904	188	6828148	0.8788	97.51
Leaf	59804	Nan-Dan-Ba-Di-Da-Hua	Seedling	PE	6424801	188	5641512	0.8781	97.36
Leaf	59947	CRI-49		SE	23336202	124	19477082	0.8346	97.94
Leaf	59947	CRI-49		SE	21111404	124	17467099	0.8274	97.6
Leaf	59947	CRI-49		SE	23209240	124	19567209	0.8431	98.12
Leaf	59947	CRI-49		SE	26018655	124	21580486	0.8294	98.62
Leaf	157738	Coker-315	Leaf	PE	25948604	202	19949937	0.7688	88.4
Leaf	166405	TM-1	leaf	PE	26610745	291	24126364	0.9066	95.89
Leaf	166405	TM-1	leaf	PE	25124799	294	22269097	0.8863	93.23
Leaf	166405	TM-1	leaf	PE	27493748	291	25096972	0.9128	95.75
Root	50874	Deltapine-50	3DAI	PE	11141186	191	9055240	0.8128	88.07
Root	50874	Deltapine-50	6DAI	PE	12309158	192	10876903	0.8836	96.4
Root	50874	Deltapine-50	6DAI	PE	12028673	191	10550368	0.8771	95.89
Root	50874	Deltapine-50	9DAI	PE	13577706	191	11101107	0.8176	89.41
Root	50874	Deltapine-50	9DAI	PE	13141312	192	8942433	0.6805	74.74
Root	50874	Deltapine-50	12DAI	PE	11088305	193	7764748	0.7003	76.07
Root	50874	Deltapine-50	12DAI	PE	11083579	192	8580182	0.7741	84.48
Root	50874	Deltapine-50	12DAI	PE	11759995	193	10359234	0.8809	95.78
Root	118279	Xinluzao-33	seedling	PE	27662859	249	25486912	0.9213	96.77
Root	26618	Siokra-L-23	Seedling	SE	109596793	49	59536725	0.5432	89.94
Root	29380	Lonren	40days	PE	12641933	190	9600948	0.7595	84.68
Root	29380	Lonren	40days	PE	15099553	197	12176906	0.8064	90.32
Root	29380	Fibermax	40days	PE	15113504	193	9572538	0.6334	69.99
Root	29380	Fibermax	40days	PE	18105062	197	11548281	0.6378	70.39
Root	44705	TM-1	24h	PE	11980029	182	9287045	0.7752	89
Root	44705	TM-1	48h	PE	18657303	202	16094923	0.8627	95.93
Root	44705	TM-1	72h	PE	20578699	202	17971484	0.8733	96.45
Root	44705	TM-1	96h	PE	10738685	183	8222441	0.7657	87.63
Root	44705	TM-1	120h	PE	20029323	202	17247338	0.8611	95.51
Root	44705	TM-1		PE	20935077	186	16356059	0.7813	88.09
Root	59947	CRI-49		SE	23649370	124	20163714	0.8526	98.72
Root	61688	TM-1	Seedling	PE	50132020	195	43424507	0.8662	95.46
Root	61688	TM-1	Seedling	PE	54570565	195	47459565	0.8697	96.4
Root	61688	TM-1	Seedling	PE	47843375	195	41137486	0.8598	96.79
Root	157738	Coker-315	Root	PE	32744298	202	27565811	0.8419	93.2
Seed	17168	TM-1	40DPA	SE	12091762	105	8680133	71.79	86.35
Seed	17168	TM-1	40DPA	SE	12717057	98	9551548	75.11	92.79
Seed	17168	TM-1	40DPA	SE	9943711	98	7507079	75.5	93.51
Seed	17168	TM-1	30DPA	SE	26129322	97	19986981	76.49	96.29
Seed	17168	TM-1	30DPA	SE	10671889	102	8202775	76.86	93.33
Seed	17168	TM-1	30DPA	SE	17050769	101	13242298	77.66	95.88
Seed	17168	TM-1	20DPA	SE	9416974	103	7512183	79.77	97.11
Seed	17168	TM-1	20DPA	SE	13287668	99	10185283	76.65	96.61
Seed	17168	TM-1	20DPA	SE	19854104	101	15437736	77.76	96.07
Seed	17168	TM-1	10DPA	SE	13642546	103	10627836	77.9	96.45
Seed	17168	TM-1	10DPA	SE	16202405	102	12419146	76.65	95.67
Seed	17168	TM-1	10DPA	SE	10810727	106	8457224	78.23	94.95
Seed	17168	TM-1	40DPA	SE	23680248	106	19991782	84.42	98.82
Seed	17168	TM-1	40DPA	SE	18637779	97	14441618	77.49	95.68
Seed	17168	TM-1	40DPA	SE	14487956	98	11908237	82.19	98.22
Seed	17168	TM-1	30DPA	SE	14518287	97	10822233	74.54	91.57
Seed	17168	TM-1	30DPA	SE	12945799	102	9931512	76.72	92.94
Seed	17168	TM-1	30DPA	SE	12197720	101	10011925	82.08	98.78
Seed	17168	TM-1	20DPA	SE	12329734	99	9305142	75.47	92.72
Seed	17168	TM-1	20DPA	SE	18580002	101	13577336	73.07	89.49
Seed	17168	TM-1	20DPA	SE	18641467	99	14157115	75.94	93.59
Seed	17168	TM-1	10DPA	SE	17067263	103	13727236	80.43	97.79
Seed	17168	TM-1	10DPA	SE	15698968	103	12292222	78.3	95.56
Seed	17168	TM-1	10DPA	SE	12574365	106	9960060	79.21	95.46
Seed	44705	TM-1		PE	32728693	202	22540694	68.87	77.08
Seed	44705	TM-1		PE	27398096	202	19144115	69.87	79.42
Seed	44705	TM-1		PE	24957987	202	18214186	72.98	83.3
Seed	29330	TM-1			11828242	183	6854662	57.95	62.19
Seed	29330	TM-1			12947287	196	9003820	69.54	74.52
Seed	96799	11-0509	30DPA	PE	42226462	280	35445533	83.94	88.32
Seed	96799	11-0509	20DPA	PE	40790050	282	33500736	82.13	86.86
Seed	96799	11-0509	10DPA	PE	40095711	284	32491444	81.03	85.48
Seed	96799	11-0509	30DPA	PE	14681802	276	12157504	82.81	88.11
Seed	96799	11-0509	30DPA	PE	14650939	282	12357989	84.35	88.3
Seed	96799	11-0509	20DPA	PE	13966965	285	12096526	86.61	95.18
Seed	96799	11-0509	20DPA	PE	12672393	276	9903027	78.15	83.35
Seed	96799	11-0509	10DPA	PE	13156474	284	10562079	80.28	84.62
Seed	96799	11-0509	10DPA	PE	13012297	284	10760439	82.69	87.45
Seed	55046	Coker-312		SE	193242949	100	154176997	79.78	96.25
Seed	55046	Coker-312		SE	137348154	100	109088749	79.42	94.87
Seed	55046	Coker-312		SE	82059811	100	65484750	79.8	96.33
