## Supplementary material for "Unravelling cotton RNAseq repositories to the fiber development specific modules and their alliance with the fiber-related traits": Data S4

### Sheet: Sheet1
Supplemental Data Set 4 : Differential Expressed Genes between OF and LRS
Gene_ID	fc	pval	qval	log2fc
Ghir_D10G012330	46.7529	0	0	5.54698
Ghir_A13G018980	37.3135	0	0	5.22162
Ghir_D05G016260	34.8374	0	0	5.12257
Ghir_A10G015270	31.6909	7.54952e-15	1.30375e-13	4.98599
Ghir_A05G016440	28.4652	0	0	4.83113
Ghir_D04G004030	22.5828	0	0	4.49715
Ghir_A10G015240	20.4617	0	0	4.35485
Ghir_D04G020140	19.3878	0	0	4.27708
Ghir_A04G012950	19.3801	0	0	4.27651
Ghir_D10G020540	19.1463	0	0	4.259
Ghir_A04G010250	18.9887	0	0	4.24707
Ghir_D05G005220	17.8172	0	0	4.1552
Ghir_A05G027830	17.2103	0	0	4.1052
Ghir_D05G027870	16.7364	0	0	4.06492
Ghir_A04G015290	16.3431	0	0	4.03061
Ghir_D05G007120	15.4139	0	0	3.94616
Ghir_D04G017310	15.1728	0	0	3.92342
Ghir_D10G012300	15.0915	7.4023e-12	7.94039e-11	3.91566
Ghir_D07G013130	14.8007	3.33067e-16	7.13956e-15	3.8876
Ghir_D04G014490	14.7191	0	0	3.87962
Ghir_D11G032280	14.4371	0	0	3.85171
Ghir_D05G003610	14.2759	1.32248e-11	1.36248e-10	3.83551
Ghir_D06G001600	13.6545	0	0	3.7713
Ghir_D13G001540	12.9418	0	0	3.69397
Ghir_D02G004510	12.7001	7.40075e-13	9.36181e-12	3.66677
Ghir_A05G039070	12.5572	0	0	3.65044
Ghir_A11G013410	12.1922	0	0	3.60789
Ghir_D09G012820	12.1831	3.73035e-14	5.78581e-13	3.60681
Ghir_A11G031890	12.1452	0	0	3.60231
Ghir_A03G014630	11.719	0	0	3.55078
Ghir_A13G001230	11.6482	0	0	3.54204
Ghir_D02G009180	11.4448	0	0	3.51662
Ghir_D04G010730	11.1634	1.59872e-14	2.62111e-13	3.48071
Ghir_A12G023250	10.8224	0	0	3.43595
Ghir_A11G019710	10.7914	0	0	3.43181
Ghir_D11G013420	10.5663	0	0	3.4014
Ghir_D10G020300	10.3443	0	0	3.37076
Ghir_D03G000960	10.3316	2.13898e-11	2.12907e-10	3.36899
Ghir_D05G025430	10.1941	0	0	3.34966
Ghir_D10G020290	10.1435	0	0	3.34248
Ghir_A09G011470	9.78303	9.26635e-11	8.29305e-10	3.29028
Ghir_D02G021670	9.65981	5.00622e-12	5.50908e-11	3.272
Ghir_D02G020890	9.58983	4.46681e-10	3.587e-09	3.26151
Ghir_D03G013160	9.37623	0	0	3.22901
Ghir_D08G011000	9.36852	0	0	3.22782
Ghir_A05G007030	9.34415	2.22045e-15	4.18214e-14	3.22406
Ghir_D09G011010	9.31544	3.88554e-11	3.69679e-10	3.21962
Ghir_D10G003790	9.21163	2.22045e-16	4.82455e-15	3.20346
Ghir_A05G010900	9.10789	0	0	3.18712
Ghir_A13G010390	9.05739	0	0	3.1791
Ghir_D13G012330	9.00652	0	0	3.17097
Ghir_A05G025550	8.81632	0	0	3.14018
Ghir_A08G018900	8.75651	0	0	3.13036
Ghir_A05G006360	8.65	0	0	3.1127
Ghir_A03G020240	8.63084	1.27636e-11	1.31709e-10	3.1095
Ghir_D05G036700	8.59738	0	0	3.1039
Ghir_D10G003810	8.47589	0	0	3.08336
Ghir_D08G011800	8.46947	0	0	3.08227
Ghir_A07G019150	8.44588	0	0	3.07825
Ghir_D12G029700	8.42521	0	0	3.07471
Ghir_A07G016470	8.0385	0	0	3.00693
Ghir_D04G016780	7.90942	5.01821e-14	7.59494e-13	2.98357
Ghir_A06G016460	7.90145	5.88418e-15	1.03636e-13	2.98212
Ghir_A08G008150	7.86303	0	0	2.97508
Ghir_A09G011870	7.85995	0	0	2.97452
Ghir_A03G007430	7.78554	1.1911e-11	1.23571e-10	2.9608
Ghir_A05G013980	7.76285	0	0	2.95659
Ghir_D08G022300	7.5508	0	0	2.91663
Ghir_D05G003780	7.53749	1.22125e-15	2.40751e-14	2.91409
Ghir_D05G013730	7.5055	6.21725e-15	1.08961e-13	2.90795
Ghir_A10G018790	7.47984	0	0	2.90301
Ghir_D12G006880	7.39416	0	0	2.88639
Ghir_D09G004420	7.34467	0	0	2.8767
Ghir_D10G004400	7.31053	0	0	2.86998
Ghir_D11G019790	7.12056	0	0	2.83199
Ghir_D12G024560	7.11515	0	0	2.83089
Ghir_D08G013210	7.07025	7.34268e-12	7.88439e-11	2.82176
Ghir_D01G000100	7.06625	6.03493e-11	5.56258e-10	2.82095
Ghir_A01G003520	6.97619	0	0	2.80244
Ghir_D09G001570	6.95469	0	0	2.79799
Ghir_D10G003800	6.94594	0	0	2.79617
Ghir_D05G027870	6.79332	0	0	2.76412
Ghir_D05G037800	6.79115	1.33771e-12	1.61561e-11	2.76366
Ghir_D04G005170	6.70483	1.14508e-10	1.00909e-09	2.7452
Ghir_A05G025550	6.69818	0	0	2.74377
Ghir_D09G004750	6.69646	0	0	2.7434
Ghir_A05G037860	6.67779	0	0	2.73937
Ghir_A02G011260	6.66397	0	0	2.73638
Ghir_D02G015800	6.6401	0	0	2.7312
Ghir_D02G009070	6.62573	0	0	2.72808
Ghir_D10G006370	6.61032	3.10862e-15	5.71824e-14	2.72472
Ghir_A13G004310	6.59355	1.39092e-08	8.7783e-08	2.72105
Ghir_A10G021680	6.5082	7.64973e-10	5.91873e-09	2.70226
Ghir_D08G001670	6.48819	8.88178e-16	1.77672e-14	2.69782
Ghir_D08G022170	6.33776	2.38309e-11	2.35661e-10	2.66397
Ghir_D11G036580	6.25174	2.87662e-10	2.37952e-09	2.64426
Ghir_A09G022640	6.21362	1.33908e-08	8.47966e-08	2.63543
Ghir_D12G003160	6.17423	1.79634e-12	2.12329e-11	2.62626
Ghir_A05G023210	6.15141	0	0	2.62092
Ghir_A07G016870	6.14888	3.94196e-11	3.74489e-10	2.62032
Ghir_A05G016240	6.13687	1.56219e-10	1.34616e-09	2.6175
Ghir_D05G004290	6.1331	0	0	2.61662
Ghir_A13G010390	6.11642	1.85654e-11	1.86981e-10	2.61269
Ghir_D04G015080	6.1028	3.09644e-10	2.54846e-09	2.60947
Ghir_D05G010640	6.07639	0	0	2.60321
Ghir_D02G002030	6.07598	3.44174e-09	2.39015e-08	2.60312
Ghir_D09G010330	6.05698	0	0	2.5986
Ghir_A04G002960	6.04977	0	0	2.59688
Ghir_D11G000390	6.00912	0	0	2.58715
Ghir_A11G012530	5.98959	0	0	2.58246
Ghir_A03G010930	5.98553	1.11022e-16	2.54856e-15	2.58148
Ghir_A02G008880	5.92546	0	0	2.56693
Ghir_D06G004800	5.91663	0	0	2.56478
Ghir_A03G014430	5.88296	1.11022e-16	2.54856e-15	2.55654
Ghir_D11G005460	5.8813	2.69677e-08	1.62681e-07	2.55614
Ghir_A03G020030	5.86477	0	0	2.55207
Ghir_D03G011310	5.83045	1.83187e-13	2.54709e-12	2.54361
Ghir_A05G027830	5.82466	0	0	2.54217
Ghir_D06G017330	5.81365	3.82583e-12	4.28553e-11	2.53944
Ghir_A05G039020	5.80325	0	0	2.53686
Ghir_D12G004920	5.76084	0	0	2.52628
Ghir_D05G006440	5.75354	0	0	2.52445
Ghir_D01G011190	5.7332	1.75293e-12	2.07544e-11	2.51934
Ghir_A08G021530	5.7188	0	0	2.51571
Ghir_A13G011760	5.71385	0	0	2.51446
Ghir_D11G010660	5.70699	0	0	2.51273
Ghir_D10G015750	5.69655	0	0	2.51009
Ghir_A09G017520	5.68263	0	0	2.50656
Ghir_A05G021970	5.67641	1.21658e-12	1.48251e-11	2.50498
Ghir_A10G005540	5.65068	1.18794e-14	1.99269e-13	2.49843
Ghir_A11G010730	5.618	0	0	2.49006
Ghir_D04G002030	5.61776	3.22179e-10	2.64106e-09	2.49
Ghir_D05G013750	5.60916	0	0	2.48779
Ghir_D09G024990	5.60559	0	0	2.48687
Ghir_D04G005190	5.58316	7.41629e-14	1.09187e-12	2.48108
Ghir_D11G000230	5.57196	0	0	2.47818
Ghir_A03G012840	5.54562	0	0	2.47135
Ghir_A01G011040	5.53628	1.11022e-16	2.54856e-15	2.46892
Ghir_D05G021340	5.53583	1.22475e-11	1.26733e-10	2.4688
Ghir_D08G011800	5.53033	2.22045e-16	4.82455e-15	2.46737
Ghir_A04G012800	5.52604	4.25215e-14	6.52532e-13	2.46625
Ghir_D09G013920	5.50761	0	0	2.46143
Ghir_D08G019800	5.41789	6.88338e-15	1.19812e-13	2.43773
Ghir_D05G021900	5.41012	1.76226e-12	2.08416e-11	2.43566
Ghir_A02G001560	5.38274	5.46492e-10	4.31946e-09	2.42834
Ghir_A05G010060	5.3201	2.19801e-09	1.57796e-08	2.41145
Ghir_D04G004030	5.26936	1.11022e-15	2.19339e-14	2.39763
Ghir_A10G009880	5.26528	0	0	2.39651
Ghir_D12G024500	5.25661	0	0	2.39413
Ghir_A10G003000	5.2561	0	0	2.39399
Ghir_D04G016470	5.24759	4.44089e-16	9.22494e-15	2.39166
Ghir_D13G009970	5.23465	0	0	2.38809
Ghir_D08G012140	5.2298	0	0	2.38675
Ghir_D13G010980	5.2252	0	0	2.38549
Ghir_A07G008220	5.20599	1.12206e-09	8.43106e-09	2.38017
Ghir_D05G014820	5.20509	7.99361e-15	1.37635e-13	2.37992
Ghir_A04G011240	5.19444	0	0	2.37697
Ghir_D03G011320	5.18995	1.18772e-06	5.50841e-06	2.37572
Ghir_D08G013970	5.17657	2.22045e-16	4.82455e-15	2.372
Ghir_A11G001130	5.15919	3.27588e-10	2.68196e-09	2.36714
Ghir_A13G019030	5.1588	0	0	2.36704
Ghir_A03G007440	5.14561	6.11861e-11	5.63238e-10	2.36334
Ghir_D01G021670	5.13535	7.3308e-13	9.28069e-12	2.36046
Ghir_A13G010390	5.13462	4.44089e-16	9.22494e-15	2.36026
Ghir_A01G017280	5.13425	2.15017e-12	2.50029e-11	2.36015
Ghir_A12G027780	5.12707	6.66134e-15	1.16201e-13	2.35813
Ghir_A05G010910	5.12472	0	0	2.35747
Ghir_D07G012790	5.1078	0	0	2.3527
Ghir_A12G021160	5.10584	2.26764e-08	1.38305e-07	2.35215
Ghir_D05G003850	5.07966	0	0	2.34473
Ghir_A02G017710	5.07475	2.04281e-14	3.29333e-13	2.34334
Ghir_A08G009510	5.07185	0	0	2.34251
Ghir_D07G009170	5.06906	0	0	2.34172
Ghir_A10G015240	5.04694	3.97481e-07	1.99554e-06	2.33541
Ghir_A02G006960	5.03629	0	0	2.33236
Ghir_A03G017960	5.02958	2.1958e-12	2.55009e-11	2.33044
Ghir_A07G024040	5.01009	3.33067e-16	7.13956e-15	2.32484
Ghir_A11G021050	5.00325	1.21569e-13	1.7338e-12	2.32287
Ghir_D07G008330	4.99638	1.01538e-08	6.56671e-08	2.32088
Ghir_D05G004530	4.96975	0	0	2.31317
Ghir_A02G013970	4.94824	5.28299e-09	3.5637e-08	2.30691
Ghir_A12G015720	4.94039	1.33713e-10	1.16371e-09	2.30462
Ghir_D05G005220	4.93982	7.65291e-10	5.92047e-09	2.30446
Ghir_A05G023500	4.88976	1.50546e-13	2.12004e-12	2.28976
Ghir_A04G011650	4.88077	0	0	2.28711
Ghir_D11G023110	4.85596	0	0	2.27976
Ghir_A08G004240	4.84912	1.11022e-14	1.87168e-13	2.27772
Ghir_A09G010570	4.83489	0	0	2.27348
Ghir_A07G020370	4.81791	2.33056e-08	1.41769e-07	2.26841
Ghir_A09G016630	4.80873	3.69178e-07	1.86365e-06	2.26566
Ghir_D04G020730	4.80801	0	0	2.26544
Ghir_A02G003420	4.79908	2.53777e-06	1.11235e-05	2.26276
Ghir_D09G014380	4.79526	0	0	2.26161
Ghir_D12G021740	4.78939	0	0	2.25984
Ghir_A08G011400	4.78513	0	0	2.25856
Ghir_D09G011410	4.75711	2.22045e-16	4.82455e-15	2.25009
Ghir_D05G022890	4.74684	3.33067e-15	6.09505e-14	2.24697
Ghir_A02G001550	4.74491	2.22045e-16	4.82455e-15	2.24638
Ghir_D12G014120	4.74126	0	0	2.24527
Ghir_D13G014870	4.7281	1.6428e-12	1.95338e-11	2.24126
Ghir_D01G023140	4.697	4.88498e-15	8.70225e-14	2.23174
Ghir_D06G010220	4.69552	0	0	2.23129
Ghir_A12G017450	4.66768	0	0	2.2227
Ghir_A08G011050	4.65522	5.73519e-12	6.26481e-11	2.21885
Ghir_A04G010830	4.64301	7.845e-08	4.40581e-07	2.21506
Ghir_A09G014740	4.63617	0	0	2.21293
Ghir_A09G024910	4.62462	7.64089e-12	8.17707e-11	2.20934
Ghir_D09G017670	4.61453	0	0	2.20618
Ghir_D04G017160	4.59348	1.17245e-11	1.21755e-10	2.19959
Ghir_A05G042030	4.58434	1.57541e-13	2.21463e-12	2.19671
Ghir_A13G012570	4.58269	2.22045e-15	4.18214e-14	2.19619
Ghir_D02G022750	4.56714	0	0	2.19129
Ghir_A05G032910	4.55877	1.11022e-16	2.54856e-15	2.18865
Ghir_D12G023200	4.55754	3.82369e-10	3.09627e-09	2.18826
Ghir_D12G021160	4.53633	1.38245e-07	7.48709e-07	2.18153
Ghir_A09G022500	4.51763	0	0	2.17557
Ghir_D09G001980	4.50432	3.22076e-13	4.31099e-12	2.17131
Ghir_D03G018170	4.49939	0	0	2.16973
Ghir_A09G009800	4.48463	1.45159e-09	1.07079e-08	2.16499
Ghir_A02G017970	4.46222	0	0	2.15776
Ghir_A05G003660	4.45814	1.10334e-12	1.35356e-11	2.15644
Ghir_A05G036070	4.45714	1.38112e-12	1.66394e-11	2.15612
Ghir_A05G017040	4.45549	9.08162e-13	1.13021e-11	2.15558
Ghir_A06G007750	4.45366	1.41731e-12	1.70304e-11	2.15499
Ghir_A02G007720	4.44826	1.24903e-09	9.30185e-09	2.15324
Ghir_D05G023750	4.44068	7.55285e-13	9.5353e-12	2.15078
Ghir_D02G007380	4.43508	3.25305e-10	2.66429e-09	2.14896
Ghir_A11G002570	4.43226	0	0	2.14804
Ghir_D12G029700	4.42817	0	0	2.14671
Ghir_D06G013880	4.4266	0	0	2.1462
Ghir_D06G005570	4.39139	0	0	2.13468
Ghir_D08G018610	4.389	0	0	2.13389
Ghir_A10G015530	4.36062	0	0	2.12453
Ghir_D03G010450	4.35367	4.32987e-15	7.7851e-14	2.12223
Ghir_D02G001640	4.34995	1.11022e-16	2.54856e-15	2.121
Ghir_A11G000300	4.34707	7.71414e-11	6.98323e-10	2.12004
Ghir_A05G007750	4.33523	0	0	2.11611
Ghir_D01G019800	4.33428	1.34077e-06	6.16136e-06	2.11579
Ghir_D11G013390	4.33169	6.30607e-14	9.39474e-13	2.11493
Ghir_D01G006580	4.32924	1.9984e-15	3.78966e-14	2.11411
Ghir_D06G012110	4.32465	3.9556e-09	2.72446e-08	2.11258
Ghir_A01G021600	4.32384	2.44277e-09	1.74192e-08	2.11231
Ghir_A12G026330	4.32308	0	0	2.11206
Ghir_D08G008180	4.32053	0	0	2.11121
Ghir_D07G020490	4.31568	7.29516e-06	2.94414e-05	2.10959
Ghir_A09G005100	4.29893	0	0	2.10398
Ghir_D04G015610	4.29626	4.996e-14	7.56312e-13	2.10308
Ghir_D05G023090	4.27272	6.66134e-16	1.35463e-14	2.09515
Ghir_D01G018800	4.27264	3.33067e-16	7.13956e-15	2.09513
Ghir_D09G012470	4.26845	0	0	2.09371
Ghir_D07G023700	4.25841	6.20837e-13	7.94644e-12	2.09031
Ghir_D07G016680	4.25553	0	0	2.08934
Ghir_A10G002990	4.25355	2.11253e-11	2.10537e-10	2.08867
Ghir_D03G001840	4.24387	2.25385e-10	1.89583e-09	2.08538
Ghir_D11G015790	4.24202	6.66134e-16	1.35463e-14	2.08475
Ghir_A06G014150	4.24101	4.05366e-08	2.37635e-07	2.08441
Ghir_D04G004910	4.2377	0	0	2.08328
Ghir_D06G002280	4.22396	2.86812e-08	1.72398e-07	2.0786
Ghir_A11G029710	4.2234	4.83604e-11	4.52819e-10	2.0784
Ghir_D05G024710	4.21553	2.22045e-16	4.82455e-15	2.07572
Ghir_A05G022490	4.21479	7.44554e-11	6.75638e-10	2.07546
Ghir_A04G007130	4.2096	7.03149e-12	7.57446e-11	2.07368
Ghir_A06G013710	4.20612	6.10623e-14	9.11832e-13	2.07249
Ghir_A07G009070	4.19992	0	0	2.07036
Ghir_D07G002080	4.19928	0	0	2.07014
Ghir_D06G018840	4.19381	0	0	2.06826
Ghir_D07G004980	4.19268	0	0	2.06787
Ghir_A02G008100	4.18644	4.68015e-12	5.16809e-11	2.06572
Ghir_D01G001220	4.18478	0	0	2.06515
Ghir_D05G023530	4.18067	1.7548e-07	9.35049e-07	2.06373
Ghir_A06G002250	4.17704	3.43209e-10	2.80014e-09	2.06248
Ghir_D08G011800	4.17434	8.63754e-14	1.25889e-12	2.06155
Ghir_A10G011980	4.17398	5.17808e-13	6.69217e-12	2.06142
Ghir_A12G004120	4.1656	8.37668e-08	4.68666e-07	2.05852
Ghir_A08G012650	4.1524	0	0	2.05395
Ghir_A02G018490	4.14617	9.88098e-15	1.67688e-13	2.05178
Ghir_A05G040940	4.14291	3.6655e-07	1.85097e-06	2.05064
Ghir_D01G009870	4.13158	0	0	2.04669
Ghir_A08G011550	4.12816	2.4114e-12	2.78628e-11	2.0455
Ghir_A04G006730	4.11678	9.75242e-12	1.02595e-10	2.04152
Ghir_D09G006080	4.11592	5.23126e-07	2.57141e-06	2.04122
Ghir_A07G001550	4.11231	2.22045e-16	4.82455e-15	2.03995
Ghir_A05G001890	4.09815	1.83187e-14	2.97128e-13	2.03497
Ghir_A12G005200	4.09318	0	0	2.03322
Ghir_A02G017110	4.08492	4.0723e-13	5.35306e-12	2.03031
Ghir_D12G027850	4.07204	3.67373e-13	4.87637e-12	2.02575
Ghir_D11G027290	4.06965	0	0	2.02491
Ghir_D11G029160	4.06903	0	0	2.02468
Ghir_D08G027000	4.06122	9.54792e-14	1.3843e-12	2.02191
Ghir_A05G014000	4.05255	0	0	2.01883
Ghir_A11G009840	4.05101	1.11022e-16	2.54856e-15	2.01828
Ghir_A12G015100	4.04385	1.33167e-08	8.44248e-08	2.01573
Ghir_D11G007580	4.03333	4.44089e-16	9.22494e-15	2.01197
Ghir_D11G002520	4.03217	0	0	2.01156
Ghir_D03G008620	4.02941	1.13325e-11	1.1803e-10	2.01057
Ghir_A05G005120	4.02934	5.21174e-09	3.52046e-08	2.01054
Ghir_D12G026790	4.01845	1.76818e-10	1.51143e-09	2.00664
Ghir_A05G001250	4.01259	8.21565e-15	1.41153e-13	2.00454
Ghir_A01G020150	4.01135	4.30361e-11	4.06201e-10	2.00409
Ghir_D04G000860	4.01	4.77396e-12	5.26712e-11	2.0036
Ghir_A13G010600	4.00687	9.96248e-10	7.54884e-09	2.00248
Ghir_A07G011590	4.00511	0	0	2.00184
Ghir_D02G007450	0.249489	0	0	-2.00295
Ghir_D11G020480	0.249461	0	0	-2.00312
Ghir_D06G005780	0.249211	0	0	-2.00456
Ghir_D04G018160	0.249174	0	0	-2.00478
Ghir_A09G010960	0.249098	1.11022e-16	2.54856e-15	-2.00522
Ghir_D08G015970	0.248917	0	0	-2.00626
Ghir_D10G018830	0.248776	8.28271e-12	8.80191e-11	-2.00708
Ghir_A07G006160	0.248604	0	0	-2.00808
Ghir_A13G013820	0.248508	0	0	-2.00863
Ghir_A08G005530	0.248226	2.6799e-11	2.63095e-10	-2.01027
Ghir_A09G013070	0.248201	1.18683e-13	1.69566e-12	-2.01042
Ghir_D13G001860	0.248042	0	0	-2.01134
Ghir_A05G025330	0.247955	0	0	-2.01185
Ghir_A07G005420	0.247897	7.24976e-13	9.18355e-12	-2.01219
Ghir_D11G004440	0.247762	0	0	-2.01297
Ghir_A01G001110	0.24732	0	0	-2.01555
Ghir_D11G030720	0.247282	0	0	-2.01577
Ghir_D03G012970	0.247225	0	0	-2.0161
Ghir_D05G036710	0.246943	0	0	-2.01775
Ghir_A11G003410	0.246831	3.1588e-10	2.59409e-09	-2.01841
Ghir_D13G016600	0.246648	0	0	-2.01947
Ghir_D06G003190	0.246562	0	0	-2.01998
Ghir_A05G020250	0.24638	7.33391e-12	7.87654e-11	-2.02104
Ghir_D01G015690	0.246166	0	0	-2.0223
Ghir_A02G010590	0.246052	0	0	-2.02296
Ghir_D09G015320	0.245851	1.88738e-15	3.60053e-14	-2.02415
Ghir_D10G003560	0.245719	0	0	-2.02492
Ghir_A07G008090	0.245442	0	0	-2.02654
Ghir_A13G004900	0.245305	0	0	-2.02735
Ghir_D01G006210	0.245214	0	0	-2.02789
Ghir_D06G002580	0.245047	0	0	-2.02887
Ghir_D04G002380	0.244787	9.67923e-08	5.36135e-07	-2.0304
Ghir_A09G022880	0.244562	0	0	-2.03173
Ghir_A03G019450	0.244488	7.67095e-11	6.94906e-10	-2.03217
Ghir_A10G001840	0.244443	0	0	-2.03243
Ghir_A09G018290	0.244376	0	0	-2.03282
Ghir_A05G007050	0.244223	0	0	-2.03373
Ghir_D13G003400	0.244201	0	0	-2.03386
Ghir_A01G012490	0.244077	0	0	-2.03459
Ghir_A08G003280	0.243897	0	0	-2.03565
Ghir_A11G002590	0.243782	0	0	-2.03634
Ghir_D13G000940	0.243026	0	0	-2.04082
Ghir_D01G019920	0.242882	0	0	-2.04167
Ghir_D03G003870	0.242838	0	0	-2.04194
Ghir_D11G023880	0.242221	0	0	-2.04561
Ghir_D09G024250	0.242162	1.97842e-13	2.72885e-12	-2.04596
Ghir_A11G017150	0.241615	0	0	-2.04922
Ghir_A12G022510	0.241595	0	0	-2.04934
Ghir_A01G019910	0.241174	0	0	-2.05186
Ghir_A11G020470	0.241133	0	0	-2.0521
Ghir_D08G005520	0.241044	3.33067e-15	6.09505e-14	-2.05263
Ghir_A10G002480	0.240755	1.07248e-12	1.319e-11	-2.05436
Ghir_D11G024660	0.240697	0	0	-2.05471
Ghir_D12G010440	0.239973	0	0	-2.05906
Ghir_A04G010990	0.239703	0	0	-2.06068
Ghir_A05G003480	0.239224	1.73597e-11	1.75615e-10	-2.06356
Ghir_D06G003540	0.238887	0	0	-2.0656
Ghir_D02G019110	0.238841	0	0	-2.06588
Ghir_D03G012050	0.238677	0	0	-2.06687
Ghir_D08G008510	0.238486	0	0	-2.06802
Ghir_D07G015190	0.23842	0	0	-2.06842
Ghir_A08G026570	0.238327	0	0	-2.06899
Ghir_D09G000840	0.238164	0	0	-2.06997
Ghir_D12G001220	0.238016	0	0	-2.07087
Ghir_A01G002010	0.237693	8.88178e-16	1.77672e-14	-2.07283
Ghir_A10G010570	0.237115	0	0	-2.07634
Ghir_D04G009200	0.236975	0	0	-2.07719
Ghir_A10G007840	0.236936	0	0	-2.07743
Ghir_A01G016550	0.236924	0	0	-2.07751
Ghir_D07G022330	0.236762	0	0	-2.07849
Ghir_A11G032910	0.236006	0	0	-2.0831
Ghir_D03G009380	0.235753	0	0	-2.08466
Ghir_D05G024970	0.235737	0	0	-2.08475
Ghir_D01G002230	0.235702	1.5099e-14	2.48699e-13	-2.08496
Ghir_D04G006550	0.235227	0	0	-2.08787
Ghir_A01G004910	0.234956	0	0	-2.08954
Ghir_A03G016400	0.234925	0	0	-2.08973
Ghir_A13G007670	0.234783	0	0	-2.0906
Ghir_D01G012910	0.234739	0	0	-2.09087
Ghir_D11G027670	0.234448	2.92211e-13	3.93602e-12	-2.09266
Ghir_D12G025090	0.234003	0	0	-2.0954
Ghir_A07G004160	0.233973	0	0	-2.09558
Ghir_A08G010700	0.233778	0	0	-2.09679
Ghir_A11G007020	0.233735	3.43603e-08	2.03788e-07	-2.09705
Ghir_A13G004220	0.233299	0	0	-2.09974
Ghir_A10G004200	0.232775	0	0	-2.10299
Ghir_A11G010360	0.232648	0	0	-2.10378
Ghir_A01G004810	0.232633	1.80322e-11	1.81957e-10	-2.10387
Ghir_D08G010670	0.232582	0	0	-2.10419
Ghir_A10G020100	0.232082	0	0	-2.10729
Ghir_D11G002570	0.231775	0	0	-2.10921
Ghir_A12G014840	0.231719	0	0	-2.10955
Ghir_A03G016040	0.231674	0	0	-2.10983
Ghir_A02G012250	0.231545	0	0	-2.11064
Ghir_D04G018090	0.231522	0	0	-2.11078
Ghir_D07G013290	0.231456	0	0	-2.11119
Ghir_D11G017820	0.230765	0	0	-2.1155
Ghir_A05G027900	0.230516	0	0	-2.11706
Ghir_D12G001920	0.230427	0	0	-2.11762
Ghir_A11G000830	0.23016	0	0	-2.11929
Ghir_A12G025930	0.229556	0	0	-2.12308
Ghir_A07G013670	0.229442	0	0	-2.1238
Ghir_A07G011730	0.229364	0	0	-2.12429
Ghir_A03G013440	0.228585	0	0	-2.1292
Ghir_A03G004100	0.228247	2.66454e-15	4.95276e-14	-2.13133
Ghir_D01G000850	0.228133	0	0	-2.13205
Ghir_A13G013830	0.228038	0	0	-2.13265
Ghir_D01G003920	0.227944	0	0	-2.13325
Ghir_D13G015520	0.227622	0	0	-2.13529
Ghir_D04G018590	0.227497	9.21485e-15	1.57135e-13	-2.13608
Ghir_A10G015420	0.227441	0	0	-2.13644
Ghir_A04G003210	0.227383	0	0	-2.13681
Ghir_D01G019020	0.227226	1.33227e-15	2.59986e-14	-2.1378
Ghir_A01G012380	0.226934	0	0	-2.13966
Ghir_D01G001950	0.226778	2.22045e-16	4.82455e-15	-2.14064
Ghir_D12G026670	0.226649	0	0	-2.14147
Ghir_A02G012010	0.226593	0	0	-2.14182
Ghir_A11G017760	0.226244	0	0	-2.14405
Ghir_A07G008090	0.225761	0	0	-2.14713
Ghir_D05G000840	0.225698	0	0	-2.14754
Ghir_D10G017380	0.225452	0	0	-2.14911
Ghir_D03G001550	0.225043	0	0	-2.15172
Ghir_A07G023610	0.224924	0	0	-2.15249
Ghir_D10G026170	0.224867	2.99982e-13	4.03729e-12	-2.15285
Ghir_D11G000490	0.224737	0	0	-2.15369
Ghir_A10G023700	0.224428	0	0	-2.15568
Ghir_A05G042230	0.224248	0	0	-2.15683
Ghir_A06G012570	0.224208	0	0	-2.15709
Ghir_D08G005660	0.224169	0	0	-2.15734
Ghir_D12G015000	0.22393	0	0	-2.15888
Ghir_D08G004380	0.223716	0	0	-2.16026
Ghir_A01G014480	0.2237	0	0	-2.16036
Ghir_D06G007740	0.223572	0	0	-2.16119
Ghir_D12G006550	0.223285	0	0	-2.16304
Ghir_A04G004600	0.222787	4.65183e-14	7.08414e-13	-2.16626
Ghir_D03G015230	0.222656	1.16285e-09	8.70987e-09	-2.16711
Ghir_D07G020810	0.222262	0	0	-2.16967
Ghir_D10G012460	0.222197	0	0	-2.17009
Ghir_D10G007270	0.221858	0	0	-2.17229
Ghir_A04G005130	0.22165	0	0	-2.17365
Ghir_A12G027490	0.2215	7.62279e-13	9.61599e-12	-2.17462
Ghir_D05G009160	0.220691	0	0	-2.1799
Ghir_D09G000800	0.220676	2.30926e-14	3.69859e-13	-2.18
Ghir_A02G007670	0.220547	0	0	-2.18084
Ghir_A13G019250	0.220403	0	0	-2.18178
Ghir_D01G023550	0.220249	0	0	-2.18279
Ghir_A13G014830	0.220159	0	0	-2.18338
Ghir_D01G014870	0.220132	0	0	-2.18356
Ghir_A02G002860	0.219991	0	0	-2.18448
Ghir_A11G027980	0.21999	0	0	-2.18449
Ghir_A03G015420	0.219668	0	0	-2.1866
Ghir_A11G002470	0.219549	1.02918e-13	1.48674e-12	-2.18739
Ghir_D03G015220	0.219487	0	0	-2.1878
Ghir_A10G006450	0.21931	0	0	-2.18895
Ghir_D08G018960	0.219032	0	0	-2.19079
Ghir_A08G017990	0.21886	0	0	-2.19192
Ghir_D10G003270	0.218376	7.74936e-13	9.75828e-12	-2.19511
Ghir_D06G021090	0.218355	0	0	-2.19525
Ghir_A08G016000	0.218269	0	0	-2.19582
Ghir_A08G023820	0.218122	0	0	-2.19679
Ghir_D06G010230	0.217993	1.55431e-15	2.99469e-14	-2.19765
Ghir_D08G016470	0.217989	0	0	-2.19767
Ghir_A12G019780	0.217474	4.44089e-16	9.22494e-15	-2.20109
Ghir_A03G011290	0.217071	1.73017e-12	2.04925e-11	-2.20376
Ghir_A09G003730	0.217037	0	0	-2.20399
Ghir_D06G007980	0.216425	0	0	-2.20806
Ghir_A12G010270	0.216377	0	0	-2.20838
Ghir_D11G006960	0.215934	1.48801e-08	9.33657e-08	-2.21134
Ghir_D10G001480	0.215829	0	0	-2.21204
Ghir_D06G006330	0.215455	0	0	-2.21454
Ghir_A03G000160	0.215043	0	0	-2.2173
Ghir_D11G000860	0.214851	0	0	-2.21859
Ghir_A02G003920	0.214848	0	0	-2.21861
Ghir_A01G008820	0.214598	0	0	-2.22029
Ghir_A07G003360	0.214564	0	0	-2.22052
Ghir_D08G019080	0.214501	0	0	-2.22094
Ghir_A10G023700	0.214354	4.44089e-16	9.22494e-15	-2.22194
Ghir_D08G015960	0.213996	0	0	-2.22435
Ghir_A05G001590	0.213995	2.88658e-15	5.3344e-14	-2.22435
Ghir_D04G017770	0.213968	6.90748e-10	5.37705e-09	-2.22454
Ghir_D07G023710	0.213795	0	0	-2.2257
Ghir_D04G011880	0.213732	0	0	-2.22612
Ghir_A08G007580	0.213676	0	0	-2.2265
Ghir_D01G020570	0.213627	4.44089e-16	9.22494e-15	-2.22684
Ghir_A04G001180	0.21352	0	0	-2.22756
Ghir_A10G024160	0.213342	0	0	-2.22876
Ghir_A07G017820	0.212585	4.27214e-13	5.59845e-12	-2.23389
Ghir_D05G001780	0.212499	3.66374e-15	6.67202e-14	-2.23447
Ghir_D13G024650	0.212491	0	0	-2.23453
Ghir_D01G003930	0.212259	0	0	-2.2361
Ghir_A08G013350	0.212246	0	0	-2.23619
Ghir_D01G019870	0.21219	0	0	-2.23657
Ghir_D06G000120	0.211926	0	0	-2.23837
Ghir_A01G020420	0.211781	0	0	-2.23935
Ghir_D07G009830	0.211712	0	0	-2.23983
Ghir_A01G002320	0.211283	0	0	-2.24275
Ghir_A05G018990	0.211123	7.98828e-12	8.51883e-11	-2.24384
Ghir_A09G011460	0.210482	0	0	-2.24823
Ghir_D13G021270	0.210423	0	0	-2.24864
Ghir_A03G006790	0.210127	0	0	-2.25067
Ghir_A03G020350	0.210094	0	0	-2.25089
Ghir_D10G018300	0.209756	0	0	-2.25322
Ghir_A02G012320	0.209745	0	0	-2.25329
Ghir_D11G003000	0.209468	0	0	-2.2552
Ghir_D02G024420	0.209431	0	0	-2.25545
Ghir_A11G013510	0.209117	0	0	-2.25762
Ghir_A09G023840	0.208486	0	0	-2.26198
Ghir_D05G007560	0.208361	0	0	-2.26284
Ghir_D01G001060	0.207918	0	0	-2.26591
Ghir_D05G023550	0.207356	4.62075e-13	6.02189e-12	-2.26982
Ghir_D03G006730	0.207191	0	0	-2.27097
Ghir_D11G017300	0.206609	0	0	-2.27502
Ghir_D06G009590	0.206536	0	0	-2.27553
Ghir_A04G006330	0.206147	0	0	-2.27825
Ghir_A08G002480	0.205965	0	0	-2.27953
Ghir_D04G019690	0.205448	0	0	-2.28315
Ghir_A11G026900	0.205443	0	0	-2.28319
Ghir_D10G013650	0.204853	0	0	-2.28734
Ghir_A11G028450	0.204689	0	0	-2.28849
Ghir_D10G012120	0.204461	0	0	-2.2901
Ghir_D05G004550	0.204267	1.04361e-14	1.76638e-13	-2.29147
Ghir_A03G017810	0.204131	0	0	-2.29243
Ghir_A11G015870	0.204025	0	0	-2.29318
Ghir_D04G000670	0.204008	0	0	-2.2933
Ghir_D10G026580	0.203565	0	0	-2.29644
Ghir_A09G020960	0.203532	0	0	-2.29667
Ghir_D01G003750	0.203278	0	0	-2.29848
Ghir_D11G033820	0.203221	0	0	-2.29888
Ghir_D05G029080	0.202941	8.0469e-13	1.0103e-11	-2.30086
Ghir_D05G020240	0.202675	3.10485e-12	3.53062e-11	-2.30276
Ghir_D13G007910	0.202531	0	0	-2.30378
Ghir_D10G021650	0.202513	0	0	-2.30392
Ghir_D05G007040	0.20216	4.44089e-16	9.22494e-15	-2.30643
Ghir_D09G011780	0.201524	0	0	-2.31098
Ghir_D05G019010	0.201378	6.50591e-14	9.67214e-13	-2.31202
Ghir_A12G026590	0.201244	0	0	-2.31298
Ghir_D05G037260	0.200856	8.02736e-12	8.55478e-11	-2.31577
Ghir_A03G002990	0.20082	0	0	-2.31602
Ghir_D01G000800	0.200732	3.53051e-14	5.50395e-13	-2.31666
Ghir_D04G003410	0.200279	0	0	-2.31991
Ghir_D13G014280	0.200187	5.98854e-13	7.68821e-12	-2.32058
Ghir_A05G017400	0.200087	3.11529e-10	2.56232e-09	-2.3213
Ghir_D02G004060	0.199801	0	0	-2.32336
Ghir_A10G012020	0.199753	0	0	-2.32371
Ghir_A01G021780	0.199737	1.53271e-11	1.56317e-10	-2.32383
Ghir_D05G006510	0.199468	0	0	-2.32577
Ghir_A05G039690	0.199386	0	0	-2.32637
Ghir_D06G000190	0.199365	8.38929e-12	8.90183e-11	-2.32652
Ghir_D01G005160	0.199296	0	0	-2.32702
Ghir_A06G002710	0.199124	0	0	-2.32826
Ghir_D12G017450	0.198428	0	0	-2.33331
Ghir_D07G008830	0.198365	0	0	-2.33377
Ghir_A09G021990	0.198281	1.11022e-16	2.54856e-15	-2.33438
Ghir_A03G015180	0.197982	0	0	-2.33656
Ghir_A13G011460	0.197751	0	0	-2.33824
Ghir_D10G014090	0.197722	0	0	-2.33845
Ghir_A05G036800	0.196766	0	0	-2.34545
Ghir_A10G011830	0.196487	1.86517e-14	3.01993e-13	-2.34749
Ghir_A13G003390	0.196481	0	0	-2.34754
Ghir_D02G002080	0.196343	0	0	-2.34855
Ghir_A12G017210	0.195516	0	0	-2.35464
Ghir_D03G000910	0.195258	0	0	-2.35655
Ghir_A13G021720	0.195028	0	0	-2.35824
Ghir_D04G014740	0.194843	0	0	-2.35962
Ghir_D04G001320	0.194622	0	0	-2.36125
Ghir_D05G036840	0.194609	5.4623e-14	8.21831e-13	-2.36135
Ghir_D05G012450	0.194371	0	0	-2.36312
Ghir_D02G003440	0.194145	0	0	-2.36479
Ghir_D02G016880	0.194046	0	0	-2.36553
Ghir_D06G015420	0.193971	0	0	-2.36609
Ghir_A02G011710	0.193935	0	0	-2.36636
Ghir_D03G014820	0.193917	1.28786e-14	2.14732e-13	-2.36649
Ghir_A06G006390	0.193828	0	0	-2.36715
Ghir_A08G010220	0.193262	0	0	-2.37137
Ghir_D08G007570	0.192581	0	0	-2.37646
Ghir_D06G011800	0.192539	0	0	-2.37678
Ghir_A04G008250	0.191797	2.22045e-16	4.82455e-15	-2.38235
Ghir_A04G004600	0.191786	6.00631e-14	8.97962e-13	-2.38243
Ghir_A07G005090	0.191783	0	0	-2.38245
Ghir_D03G012030	0.191636	0	0	-2.38356
Ghir_A02G003680	0.191243	0	0	-2.38652
Ghir_A05G000240	0.191101	0	0	-2.38759
Ghir_D09G025120	0.189552	0	0	-2.39933
Ghir_A02G016540	0.189241	0	0	-2.40171
Ghir_D06G015430	0.188945	2.82687e-10	2.34109e-09	-2.40396
Ghir_A05G036510	0.188848	0	0	-2.4047
Ghir_A09G009880	0.188656	0	0	-2.40617
Ghir_D09G007070	0.187885	0	0	-2.41207
Ghir_A09G017000	0.187507	2.9752e-10	2.4566e-09	-2.41498
Ghir_D08G018880	0.186823	0	0	-2.42026
Ghir_D09G004010	0.186767	0	0	-2.42069
Ghir_A09G019340	0.186561	0	0	-2.42228
Ghir_D02G013160	0.186406	0	0	-2.42348
Ghir_D11G015910	0.185737	0	0	-2.42867
Ghir_D04G020030	0.185526	0	0	-2.43031
Ghir_A05G025680	0.185236	0	0	-2.43256
Ghir_D08G026820	0.185086	0	0	-2.43373
Ghir_A11G026480	0.1848	0	0	-2.43596
Ghir_D09G011000	0.18463	0	0	-2.43729
Ghir_D04G001850	0.184609	0	0	-2.43745
Ghir_D07G003120	0.184599	0	0	-2.43753
Ghir_A04G007690	0.184004	0	0	-2.44219
Ghir_A05G002240	0.183864	0	0	-2.44329
Ghir_A01G017460	0.183724	0	0	-2.44439
Ghir_A05G009160	0.18371	0	0	-2.4445
Ghir_D05G017210	0.183546	3.76976e-12	4.2257e-11	-2.44578
Ghir_D08G005270	0.183133	0	0	-2.44903
Ghir_A13G000470	0.183108	0	0	-2.44924
Ghir_D09G005120	0.182909	0	0	-2.45081
Ghir_A08G005150	0.182474	0	0	-2.45424
Ghir_A13G003690	0.182086	0	0	-2.45731
Ghir_A02G016870	0.181883	0	0	-2.45891
Ghir_A09G025040	0.18166	0	0	-2.46068
Ghir_D02G005510	0.180837	0	0	-2.46724
Ghir_D13G000750	0.180523	0	0	-2.46974
Ghir_D09G012550	0.180362	0	0	-2.47103
Ghir_D05G025690	0.180128	0	0	-2.47291
Ghir_D13G014100	0.180104	5.9952e-15	1.05359e-13	-2.4731
Ghir_D11G017260	0.178551	0	0	-2.48559
Ghir_D10G004970	0.178269	0	0	-2.48787
Ghir_A02G018050	0.177912	0	0	-2.49076
Ghir_D07G018040	0.177452	0	0	-2.4945
Ghir_A06G019940	0.176769	0	0	-2.50006
Ghir_A05G030750	0.176696	0	0	-2.50066
Ghir_A09G000860	0.176257	0	0	-2.50425
Ghir_D01G021140	0.176208	0	0	-2.50465
Ghir_D05G036350	0.175916	0	0	-2.50704
Ghir_A06G001400	0.175852	0	0	-2.50757
Ghir_A02G018680	0.175778	0	0	-2.50817
Ghir_D05G017560	0.175559	0	0	-2.50997
Ghir_D02G003120	0.175418	1.24429e-10	1.0887e-09	-2.51113
Ghir_A01G003690	0.174613	0	0	-2.51777
Ghir_D04G015520	0.173826	1.4688e-11	1.50322e-10	-2.52428
Ghir_D02G024430	0.17368	0	0	-2.52549
Ghir_A05G019350	0.173603	0	0	-2.52613
Ghir_D09G022920	0.173442	0	0	-2.52748
Ghir_A09G025980	0.173411	0	0	-2.52773
Ghir_A09G024240	0.173358	0	0	-2.52818
Ghir_D13G019980	0.172387	0	0	-2.53628
Ghir_A07G017680	0.172229	0	0	-2.5376
Ghir_D09G021270	0.171965	0	0	-2.53982
Ghir_D07G005450	0.171862	3.33067e-16	7.13956e-15	-2.54068
Ghir_D02G012890	0.171613	0	0	-2.54277
Ghir_D06G013530	0.171008	0	0	-2.54786
Ghir_A07G006320	0.170786	0	0	-2.54974
Ghir_A03G015140	0.170191	0	0	-2.55477
Ghir_D09G022040	0.170125	0	0	-2.55533
Ghir_A04G007140	0.169985	0	0	-2.55652
Ghir_A05G013690	0.169759	2.88658e-15	5.3344e-14	-2.55844
Ghir_D13G018950	0.169632	5.41789e-14	8.15919e-13	-2.55952
Ghir_D03G006340	0.168511	0	0	-2.56908
Ghir_D09G009600	0.168476	0	0	-2.56939
Ghir_D05G014600	0.168468	2.22045e-16	4.82455e-15	-2.56946
Ghir_D03G006230	0.167857	0	0	-2.5747
Ghir_D12G019170	0.167731	0	0	-2.57578
Ghir_D09G020360	0.167582	0	0	-2.57706
Ghir_D09G022610	0.167544	0	0	-2.57739
Ghir_A09G022800	0.167079	0	0	-2.5814
Ghir_A04G013760	0.166777	0	0	-2.58401
Ghir_A08G017880	0.166482	1.66733e-12	1.98071e-11	-2.58657
Ghir_D12G006130	0.166467	0	0	-2.58669
Ghir_A07G003120	0.166369	0	0	-2.58755
Ghir_A09G015880	0.166089	0	0	-2.58997
Ghir_D05G030680	0.166084	0	0	-2.59002
Ghir_D07G011920	0.16581	2.07168e-13	2.85193e-12	-2.5924
Ghir_A07G001280	0.165718	0	0	-2.59319
Ghir_A13G020460	0.165716	0	0	-2.59321
Ghir_A03G003710	0.164791	1.70974e-14	2.78808e-13	-2.60129
Ghir_A12G023400	0.16404	0	0	-2.60788
Ghir_A08G005830	0.163575	0	0	-2.61198
Ghir_A06G015700	0.162858	1.0674e-09	8.04594e-09	-2.61831
Ghir_D05G036730	0.162789	1.11022e-16	2.54856e-15	-2.61892
Ghir_A13G005380	0.162412	0	0	-2.62227
Ghir_A11G026980	0.162281	0	0	-2.62343
Ghir_A08G007170	0.162221	0	0	-2.62397
Ghir_A11G015540	0.16197	0	0	-2.6262
Ghir_A06G012950	0.161804	0	0	-2.62768
Ghir_D08G007310	0.161317	0	0	-2.63203
Ghir_D13G006830	0.161224	0	0	-2.63286
Ghir_D02G004520	0.161049	2.22045e-16	4.82455e-15	-2.63443
Ghir_A02G003070	0.160967	0	0	-2.63517
Ghir_A06G001570	0.160446	0	0	-2.63984
Ghir_A05G004440	0.159929	0	0	-2.6445
Ghir_A07G025060	0.159798	0	0	-2.64568
Ghir_D05G037180	0.159258	0	0	-2.65056
Ghir_D05G031820	0.159209	0	0	-2.651
Ghir_D03G006990	0.158989	0	0	-2.653
Ghir_A01G009430	0.158922	0	0	-2.65361
Ghir_D07G006310	0.158916	0	0	-2.65366
Ghir_A05G014780	0.158575	2.76446e-14	4.38362e-13	-2.65677
Ghir_D05G018230	0.158028	0	0	-2.66175
Ghir_D05G007390	0.157721	0	0	-2.66456
Ghir_D05G023860	0.157713	0	0	-2.66463
Ghir_A13G013570	0.157637	7.9714e-14	1.16794e-12	-2.66532
Ghir_D04G007390	0.157486	0	0	-2.66671
Ghir_D11G002450	0.157483	3.86537e-11	3.68091e-10	-2.66673
Ghir_D09G023040	0.157474	0	0	-2.66682
Ghir_D04G012300	0.156759	0	0	-2.67338
Ghir_A11G002990	0.156308	0	0	-2.67753
Ghir_A09G005500	0.156086	0	0	-2.67959
Ghir_A08G018470	0.15572	0	0	-2.68297
Ghir_D05G031900	0.154584	4.81837e-14	7.31679e-13	-2.69354
Ghir_D09G023390	0.153733	0	0	-2.7015
Ghir_D07G018430	0.153588	0	0	-2.70286
Ghir_A12G005600	0.153341	6.69909e-13	8.53685e-12	-2.70518
Ghir_D05G002390	0.15293	0	0	-2.70906
Ghir_D13G008180	0.152143	0	0	-2.7165
Ghir_A12G016040	0.152008	0	0	-2.71778
Ghir_D05G004190	0.151992	0	0	-2.71793
Ghir_D03G007600	0.151935	0	0	-2.71847
Ghir_A05G034280	0.1515	0	0	-2.72261
Ghir_D05G039370	0.151405	5.88418e-15	1.03636e-13	-2.72352
Ghir_A04G016320	0.151104	0	0	-2.72638
Ghir_A01G018610	0.151067	0	0	-2.72674
Ghir_A10G023870	0.150575	2.22045e-15	4.18214e-14	-2.73145
Ghir_D11G011720	0.150522	0	0	-2.73195
Ghir_A03G000170	0.150138	0	0	-2.73564
Ghir_A05G006990	0.150062	0	0	-2.73637
Ghir_A05G004060	0.149528	0	0	-2.74151
Ghir_A03G021130	0.149238	0	0	-2.74431
Ghir_A12G006000	0.149223	0	0	-2.74446
Ghir_D07G011790	0.148579	0	0	-2.7507
Ghir_A02G015430	0.148373	0	0	-2.7527
Ghir_A05G003070	0.148116	0	0	-2.7552
Ghir_A02G006360	0.147737	0	0	-2.7589
Ghir_D03G011950	0.146399	9.82547e-14	1.42389e-12	-2.77202
Ghir_A11G010090	0.145974	0	0	-2.77622
Ghir_A10G013910	0.145804	0	0	-2.7779
Ghir_A08G007260	0.145609	0	0	-2.77982
Ghir_A02G002720	0.144704	2.22045e-16	4.82455e-15	-2.78883
Ghir_A13G000630	0.144512	0	0	-2.79074
Ghir_A03G011640	0.144382	0	0	-2.79204
Ghir_D07G019020	0.144018	0	0	-2.79568
Ghir_D03G010350	0.143498	0	0	-2.8009
Ghir_A03G015530	0.143212	0	0	-2.80377
Ghir_D08G009330	0.143148	0	0	-2.80443
Ghir_A12G016730	0.142677	0	0	-2.80917
Ghir_D03G018940	0.142534	0	0	-2.81062
Ghir_D05G003200	0.142453	0	0	-2.81144
Ghir_A08G008430	0.14238	0	0	-2.81219
Ghir_A12G016740	0.141779	2.64899e-13	3.59241e-12	-2.81829
Ghir_D07G003370	0.140779	0	0	-2.8285
Ghir_A06G016010	0.140039	0	0	-2.83609
Ghir_A13G019570	0.139893	0	0	-2.83761
Ghir_A13G020280	0.139834	0	0	-2.83821
Ghir_D06G016790	0.139662	0	0	-2.83999
Ghir_D07G007480	0.139328	0	0	-2.84344
Ghir_A09G008780	0.138764	5.77316e-15	1.01821e-13	-2.84929
Ghir_D01G001090	0.138462	0	0	-2.85244
Ghir_D11G026660	0.137484	0	0	-2.86266
Ghir_D04G014110	0.137462	0	0	-2.86289
Ghir_D05G039780	0.13743	0	0	-2.86323
Ghir_A05G041110	0.137323	0	0	-2.86436
Ghir_A05G018220	0.137176	0	0	-2.8659
Ghir_D02G020870	0.137168	0	0	-2.86598
Ghir_A07G007470	0.13715	0	0	-2.86618
Ghir_D04G010840	0.136271	0	0	-2.87545
Ghir_A07G003390	0.136018	1.11022e-15	2.19339e-14	-2.87813
Ghir_D06G016460	0.135796	6.47031e-11	5.92962e-10	-2.88049
Ghir_A05G007340	0.135705	0	0	-2.88146
Ghir_A01G016150	0.135396	0	0	-2.88475
Ghir_D13G021300	0.133977	0	0	-2.89994
Ghir_D09G005110	0.13379	0	0	-2.90196
Ghir_A04G002900	0.133063	0	0	-2.90982
Ghir_D03G012090	0.132803	0	0	-2.91264
Ghir_D12G001910	0.132502	0	0	-2.91591
Ghir_A01G003570	0.132308	1.11022e-15	2.19339e-14	-2.91803
Ghir_A07G014800	0.131776	0	0	-2.92384
Ghir_A04G009880	0.131458	0	0	-2.92733
Ghir_A03G017800	0.130427	0	0	-2.93868
Ghir_D02G004070	0.130033	0	0	-2.94305
Ghir_D09G022280	0.129855	0	0	-2.94503
Ghir_A07G008800	0.129606	0	0	-2.9478
Ghir_D01G009850	0.129297	0	0	-2.95124
Ghir_D02G004730	0.12873	0	0	-2.95758
Ghir_D04G011200	0.128418	0	0	-2.96108
Ghir_A08G018190	0.128215	0	0	-2.96336
Ghir_D03G018930	0.12781	0	0	-2.96793
Ghir_A08G025950	0.12764	0	0	-2.96985
Ghir_D08G016470	0.127613	4.21885e-15	7.5919e-14	-2.97016
Ghir_A07G009770	0.127608	0	0	-2.97021
Ghir_A11G010970	0.12735	0	0	-2.97313
Ghir_D05G024480	0.126097	0	0	-2.9874
Ghir_A11G016390	0.125764	0	0	-2.9912
Ghir_D08G013070	0.125464	0	0	-2.99466
Ghir_D08G020620	0.12449	0	0	-3.0059
Ghir_A09G016300	0.124112	0	0	-3.01028
Ghir_A11G031060	0.123363	3.9968e-15	7.22494e-14	-3.01901
Ghir_D03G005050	0.123159	0	0	-3.0214
Ghir_D12G016990	0.123116	1.15907e-13	1.65824e-12	-3.02191
Ghir_D05G018690	0.122548	0	0	-3.02858
Ghir_D05G037010	0.12167	0	0	-3.03896
Ghir_D07G001290	0.121278	0	0	-3.04361
Ghir_D03G015240	0.120857	0	0	-3.04863
Ghir_D12G006010	0.120696	0	0	-3.05055
Ghir_D02G003560	0.120332	0	0	-3.0549
Ghir_A04G005210	0.120046	0	0	-3.05834
Ghir_A11G035450	0.119975	0	0	-3.0592
Ghir_D13G016750	0.119891	0	0	-3.06021
Ghir_D09G008450	0.119627	5.55112e-15	9.8122e-14	-3.06338
Ghir_D13G001840	0.119186	0	0	-3.06871
Ghir_D01G001710	0.119166	0	0	-3.06895
Ghir_D11G036300	0.119133	0	0	-3.06935
Ghir_D02G024610	0.119125	0	0	-3.06945
Ghir_A04G011170	0.119103	3.9968e-15	7.22494e-14	-3.06972
Ghir_A03G007840	0.118822	0	0	-3.07312
Ghir_D12G013650	0.118534	0	0	-3.07663
Ghir_A03G017800	0.118417	0	0	-3.07806
Ghir_D01G019540	0.11812	0	0	-3.08167
Ghir_A07G017820	0.11779	0	0	-3.08571
Ghir_D04G015110	0.117191	0	0	-3.09307
Ghir_A05G041620	0.11701	0	0	-3.09529
Ghir_A08G019730	0.116865	0	0	-3.09709
Ghir_D07G020770	0.116854	0	0	-3.09722
Ghir_D05G036300	0.11659	1.11022e-14	1.87168e-13	-3.10049
Ghir_A05G024010	0.116479	0	0	-3.10186
Ghir_A07G012970	0.116462	0	0	-3.10207
Ghir_A02G003190	0.116419	2.22045e-16	4.82455e-15	-3.1026
Ghir_A03G023190	0.115193	0	0	-3.11787
Ghir_A07G010820	0.114962	0	0	-3.12077
Ghir_D01G017690	0.114581	0	0	-3.12556
Ghir_A13G020450	0.114554	0	0	-3.1259
Ghir_D02G006740	0.114356	0	0	-3.1284
Ghir_A04G002640	0.113468	0	0	-3.13965
Ghir_D08G008490	0.112244	0	0	-3.15528
Ghir_D07G010880	0.111707	0	0	-3.16221
Ghir_D12G016980	0.111553	0	0	-3.1642
Ghir_A05G003380	0.11103	0	0	-3.17098
Ghir_A03G019760	0.111015	0	0	-3.17118
Ghir_D08G019360	0.110777	0	0	-3.17427
Ghir_D12G021720	0.11025	0	0	-3.18115
Ghir_A13G021750	0.109118	2.44249e-15	4.57872e-14	-3.19604
Ghir_D05G003520	0.108974	0	0	-3.19794
Ghir_D02G022580	0.108812	0	0	-3.20009
Ghir_D13G003650	0.108685	0	0	-3.20178
Ghir_A09G022630	0.107981	0	0	-3.21116
Ghir_A12G018910	0.10777	0	0	-3.21397
Ghir_A07G020540	0.107479	0	0	-3.21787
Ghir_D10G004410	0.107118	1.33227e-15	2.59986e-14	-3.22272
Ghir_A10G005840	0.1071	0	0	-3.22297
Ghir_A01G001730	0.106763	0	0	-3.22752
Ghir_D11G024330	0.105119	0	0	-3.24991
Ghir_D07G023820	0.104434	3.33067e-16	7.13956e-15	-3.25934
Ghir_A13G020470	0.103775	0	0	-3.26848
Ghir_D08G018780	0.103025	1.79856e-14	2.92097e-13	-3.27894
Ghir_A12G012270	0.10188	0	0	-3.29505
Ghir_D12G016270	0.101649	0	0	-3.29833
Ghir_A07G001470	0.101569	0	0	-3.29947
Ghir_A01G015560	0.101296	0	0	-3.30335
Ghir_A05G018660	0.101169	0	0	-3.30516
Ghir_A07G015250	0.100764	0	0	-3.31095
Ghir_D09G015780	0.100107	0	0	-3.32039
Ghir_D07G015100	0.100053	0	0	-3.32116
Ghir_A02G013330	0.0996584	0	0	-3.32686
Ghir_D12G019120	0.0994867	0	0	-3.32935
Ghir_D05G033990	0.0991892	0	0	-3.33367
Ghir_D12G012510	0.0987873	0	0	-3.33953
Ghir_A01G017210	0.098717	0	0	-3.34056
Ghir_A09G012210	0.0985295	0	0	-3.3433
Ghir_D01G004980	0.0984031	0	0	-3.34515
Ghir_A07G022570	0.0982192	0	0	-3.34785
Ghir_D09G011720	0.0966479	0	0	-3.37112
Ghir_A06G015110	0.096497	0	0	-3.37337
Ghir_D07G018080	0.0961734	0	0	-3.37822
Ghir_A11G014360	0.0957871	0	0	-3.38403
Ghir_D13G021290	0.0957452	0	0	-3.38466
Ghir_A12G006300	0.095399	0	0	-3.38988
Ghir_D07G003400	0.0948122	0	0	-3.39878
Ghir_D13G003030	0.0946492	0	0	-3.40127
Ghir_D07G025130	0.0941718	0	0	-3.40856
Ghir_A13G013380	0.0937159	0	0	-3.41556
Ghir_A12G021710	0.0937055	0	0	-3.41572
Ghir_A11G022220	0.0934999	0	0	-3.41889
Ghir_A12G013420	0.0925954	0	0	-3.43292
Ghir_A04G010850	0.09253	0	0	-3.43393
Ghir_D07G001490	0.0915606	0	0	-3.44913
Ghir_D08G014290	0.0914029	0	0	-3.45162
Ghir_D03G006170	0.0912692	0	0	-3.45373
Ghir_A03G015520	0.0910013	0	0	-3.45797
Ghir_A05G024660	0.089984	0	0	-3.47419
Ghir_D13G002490	0.0897263	0	0	-3.47833
Ghir_D09G016460	0.0893605	0	0	-3.48422
Ghir_A11G015580	0.0883809	0	0	-3.50012
Ghir_A13G002210	0.0879109	0	0	-3.50781
Ghir_D13G003040	0.087863	0	0	-3.5086
Ghir_A05G008940	0.0871512	0	0	-3.52034
Ghir_A13G002730	0.0859753	0	0	-3.53993
Ghir_D11G010890	0.0857281	0	0	-3.54409
Ghir_A05G018640	0.0855465	0	0	-3.54715
Ghir_A02G007060	0.0852807	0	0	-3.55164
Ghir_A13G023000	0.0846633	0	0	-3.56212
Ghir_A03G017800	0.0839877	0	0	-3.57368
Ghir_D02G020390	0.0836376	0	0	-3.5797
Ghir_D07G013890	0.0828762	0	0	-3.5929
Ghir_A05G008230	0.0827443	0	0	-3.5952
Ghir_D09G002830	0.0826501	0	0	-3.59684
Ghir_A07G007230	0.0816526	0	0	-3.61436
Ghir_D13G023640	0.0812631	0	0	-3.62126
Ghir_A03G006840	0.0805222	0	0	-3.63447
Ghir_D01G018720	0.0799577	0	0	-3.64462
Ghir_D11G017360	0.0797523	1.33227e-15	2.59986e-14	-3.64833
Ghir_A01G018230	0.0797205	0	0	-3.64891
Ghir_D05G008920	0.0789123	0	0	-3.66361
Ghir_D07G017690	0.0778231	0	0	-3.68366
Ghir_D02G019100	0.077628	0	0	-3.68728
Ghir_D07G015500	0.0776024	0	0	-3.68776
Ghir_D11G019970	0.0773729	0	0	-3.69203
Ghir_A13G002730	0.0773616	0	0	-3.69224
Ghir_A03G019040	0.0769131	0	0	-3.70063
Ghir_D09G021880	0.0763378	0	0	-3.71146
Ghir_D05G018660	0.0751036	0	0	-3.73497
Ghir_D11G029930	0.0745465	0	0	-3.74572
Ghir_D11G015600	0.0744116	0	0	-3.74833
Ghir_A07G023740	0.0740762	0	0	-3.75485
Ghir_D11G014410	0.0734004	0	0	-3.76807
Ghir_D11G018580	0.0732156	0	0	-3.77171
Ghir_D06G015970	0.0729717	0	0	-3.77652
Ghir_D05G034550	0.0713875	0	0	-3.80818
Ghir_A03G000760	0.0701019	0	0	-3.8344
Ghir_A09G002850	0.0700738	0	0	-3.83498
Ghir_A07G017220	0.0697026	0	0	-3.84264
Ghir_A05G013330	0.069697	0	0	-3.84276
Ghir_D01G006310	0.0692584	0	0	-3.85187
Ghir_D01G016230	0.0689307	0	0	-3.85871
Ghir_D05G013100	0.0688373	0	0	-3.86067
Ghir_A01G003560	0.0683452	0	0	-3.87102
Ghir_D03G018410	0.068001	0	0	-3.8783
Ghir_D07G022660	0.0676969	0	0	-3.88477
Ghir_D10G002030	0.0674906	0	0	-3.88917
Ghir_D01G003580	0.0666823	0	0	-3.90655
Ghir_A04G000200	0.0664102	0	0	-3.91245
Ghir_A11G017280	0.0656482	2.22045e-16	4.82455e-15	-3.9291
Ghir_D12G006290	0.0655615	0	0	-3.93101
Ghir_D11G022190	0.0655157	0	0	-3.93201
Ghir_D05G015270	0.0651797	0	0	-3.93943
Ghir_D05G008250	0.064761	0	0	-3.94873
Ghir_A11G018450	0.0638807	0	0	-3.96848
Ghir_D08G016080	0.0637136	0	0	-3.97226
Ghir_A11G029760	0.0634021	0	0	-3.97933
Ghir_D01G003590	0.0629658	0	0	-3.98929
Ghir_A11G019900	0.0624475	0	0	-4.00121
Ghir_D02G024880	0.0617401	0	0	-4.01765
Ghir_A10G006690	0.060611	0	0	-4.04428
Ghir_D01G016880	0.0601447	0	0	-4.05542
Ghir_D07G007230	0.0595939	0	0	-4.06869
Ghir_A05G015460	0.0591729	0	0	-4.07892
Ghir_A07G021870	0.0590922	0	0	-4.08089
Ghir_A03G023470	0.0590413	0	0	-4.08213
Ghir_A01G015030	0.0575747	0	0	-4.11842
Ghir_D07G021960	0.0574959	0	0	-4.1204
Ghir_A10G001230	0.0569938	0	0	-4.13305
Ghir_D06G018780	0.0560378	0	0	-4.15746
Ghir_A02G019300	0.0557016	0	0	-4.16614
Ghir_D03G000260	0.0546331	0	0	-4.19408
Ghir_A10G023390	0.0544948	0	0	-4.19774
Ghir_D05G025270	0.0544117	0	0	-4.19994
Ghir_D07G019020	0.0543852	4.44089e-16	9.22494e-15	-4.20064
Ghir_D01G023730	0.0540568	0	0	-4.20938
Ghir_D10G008680	0.0535547	0	0	-4.22284
Ghir_D04G003790	0.0531776	0	0	-4.23304
Ghir_A05G039300	0.0511982	0	0	-4.28776
Ghir_A03G021120	0.0509948	0	0	-4.29351
Ghir_A06G017850	0.0494742	0	0	-4.33718
Ghir_A01G022190	0.0460095	0	0	-4.44192
Ghir_D02G022570	0.0444229	0	0	-4.49255
Ghir_A10G022630	0.0442974	0	0	-4.49664
Ghir_A10G003620	0.0434165	0	0	-4.52561
Ghir_A11G017260	0.0401839	0	0	-4.63724
Ghir_D11G017350	0.0394262	0	0	-4.6647
Ghir_D10G025080	0.0388933	0	0	-4.68433
Ghir_A07G018700	0.0297661	0	0	-5.07019
