## Supplementary material for "Unravelling cotton RNAseq repositories to the fiber development specific modules and their alliance with the fiber-related traits": Data S5

### Sheet: Sheet1
Supplemental Data Set 5 : Modules specific clustering of upregulated genes in OF tissues with their Arabidopsis based annotation
MODULE	Transcript	TAIR ID	Arabidopsis_blast
YELLOW
Ghir_A02G017970	Ghir_A02G017970.1	AT2G18550.1	homeobox protein 21		Hub gene is marked with yellow color
Ghir_A03G012840	Ghir_A03G012840.1	AT1G24260.1	K-box region and MADS-box transcription factor family protein
Ghir_A04G011650	Ghir_A04G011650.1	AT5G23260.2	K-box region and MADS-box transcription factor family protein
Ghir_A05G042030	Ghir_A05G042030.1	AT1G62440.1	leucine-rich repeat/extensin 2
Ghir_A11G000300	Ghir_A11G000300.1	AT1G18250.1	Pathogenesis-related thaumatin superfamily protein
Ghir_A11G009840	Ghir_A11G009840.1	AT3G61490.3	Pectin lyase-like superfamily protein
Ghir_A11G010730	Ghir_A11G010730.1	AT2G46660.1	cytochrome P450, family 78, subfamily A, polypeptide 6
Ghir_A11G019710	Ghir_A11G019710.2	AT4G36740.1	homeobox protein 40
Ghir_A12G026330	Ghir_A12G026330.4	AT5G53420.3	CCT motif family protein
Ghir_A13G019030	Ghir_A13G019030.1	AT3G05858.1	unknown protein; FUNCTIONS IN: molecular_function unknown; INVOLVED IN: biological_process unknown; LOCATED IN: cellular_component unknown; BEST Arabidopsis thaliana protein match is: unknown protein (TAIR:AT5G26620.1); Has 30201 Blast hits to 17322 proteins in 780 species: Archae - 12; Bacteria - 1396; Metazoa - 17338; Fungi - 3422; Plants - 5037; Viruses - 0; Other Eukaryotes - 2996 (source: NC…
Ghir_D01G006580	Ghir_D01G006580.1	AT5G54510.1	Auxin-responsive GH3 family protein
Ghir_D01G009870	Ghir_D01G009870.1	AT4G26830.1	O-Glycosyl hydrolases family 17 protein
Ghir_D03G018170	Ghir_D03G018170.1	AT3G01680.1	CONTAINS InterPro DOMAIN/s: Mediator complex subunit Med28 (InterPro:IPR021640); BEST Arabidopsis thaliana protein match is: unknown protein (TAIR:AT3G01670.1); Has 122 Blast hits to 112 proteins in 13 species: Archae - 0; Bacteria - 0; Metazoa - 0; Fungi - 0; Plants - 122; Viruses - 0; Other Eukaryotes - 0 (source: NCBI BLink).
Ghir_D04G020730	Ghir_D04G020730.1	AT5G15310.1	myb domain protein 16
Ghir_D05G003850	Ghir_D05G003850.1	AT3G43190.1	sucrose synthase 4
Ghir_D05G024710	Ghir_D05G024710.2	AT1G43650.1	nodulin MtN21 /EamA-like transporter family protein
Ghir_D07G002080	Ghir_D07G002080.1	AT1G76890.2	Duplicated homeodomain-like superfamily protein
Ghir_D07G016680	Ghir_D07G016680.1	AT1G04150.1	C2 calcium/lipid-binding plant phosphoribosyltransferase family protein
Ghir_D08G013970	Ghir_D08G013970.1	AT2G46660.1	cytochrome P450, family 78, subfamily A, polypeptide 6
Ghir_D09G024990	Ghir_D09G024990.1	AT3G02310.1	K-box region and MADS-box transcription factor family protein
Ghir_D11G000390	Ghir_D11G000390.1	AT1G18250.1	Pathogenesis-related thaumatin superfamily protein
Ghir_D11G010660	Ghir_D11G010660.1	AT2G46660.1	cytochrome P450, family 78, subfamily A, polypeptide 6
Ghir_D11G019790	Ghir_D11G019790.2	AT4G36740.1	homeobox protein 40
Ghir_D11G027290	Ghir_D11G027290.4	AT5G28640.1	SSXT family protein
Red
Ghir_A04G015290	Ghir_A04G015290.3	AT1G24260.1	K-box region and MADS-box transcription factor family protein
Ghir_A05G039020	Ghir_A05G039020.2	AT3G58780.1	K-box region and MADS-box transcription factor family protein
Ghir_A07G001550	Ghir_A07G001550.1	AT5G35550.1	Duplicated homeodomain-like superfamily protein
Ghir_A07G019150	Ghir_A07G019150.1	AT3G02310.1	K-box region and MADS-box transcription factor family protein
Ghir_A10G003000	Ghir_A10G003000.1	AT4G18960.1	K-box region and MADS-box transcription factor family protein
Ghir_A10G009880	Ghir_A10G009880.1	AT5G62740.1	SPFH/Band 7/PHB domain-containing membrane-associated protein family
Ghir_A12G005200	Ghir_A12G005200.1	AT1G69860.1	Major facilitator superfamily protein
Ghir_A12G017450	Ghir_A12G017450.2	AT5G15310.1	myb domain protein 16
Ghir_A13G001230	Ghir_A13G001230.1	AT3G10985.1	senescence associated gene 20
Ghir_D06G004800	Ghir_D06G004800.1	AT3G57040.1	response regulator 9
Ghir_D09G001570	Ghir_D09G001570.1	AT3G28917.1	mini zinc finger 2
Ghir_D10G003800	Ghir_D10G003800.1	AT4G18960.1	K-box region and MADS-box transcription factor family protein
Ghir_D10G003810	Ghir_D10G003810.1	AT4G18960.1	K-box region and MADS-box transcription factor family protein
Ghir_D12G006880	Ghir_D12G006880.1	AT3G50770.1	calmodulin-like 41
Ghir_D13G001540	Ghir_D13G001540.1	AT3G10985.1	senescence associated gene 20
BLUE
Ghir_A02G001560	Ghir_A02G001560.1	AT1G21310.1	extensin 3
Ghir_A02G003420	Ghir_A02G003420.1	AT3G22620.1	Bifunctional inhibitor/lipid-transfer protein/seed storage 2S albumin superfamily protein
Ghir_A02G011260	Ghir_A02G011260.1	AT1G64065.1	Late embryogenesis abundant (LEA) hydroxyproline-rich glycoprotein family
Ghir_A03G014430	Ghir_A03G014430.1	AT3G04120.1	glyceraldehyde-3-phosphate dehydrogenase C subunit 1
Ghir_A04G010830	Ghir_A04G010830.3	AT5G13170.1	senescence-associated gene 29
Ghir_A04G012800	Ghir_A04G012800.1	AT1G50010.1	tubulin alpha-2 chain
Ghir_A05G013980	Ghir_A05G013980.1	AT1G17620.1	Late embryogenesis abundant (LEA) hydroxyproline-rich glycoprotein family
Ghir_A05G021970	Ghir_A05G021970.2	AT1G50010.1	tubulin alpha-2 chain
Ghir_A05G023500	Ghir_A05G023500.1	AT3G06060.1	NAD(P)-binding Rossmann-fold superfamily protein
Ghir_A05G032910	Ghir_A05G032910.1	AT2G43710.1	Plant stearoyl-acyl-carrier-protein desaturase family protein
Ghir_A05G040940	Ghir_A05G040940.1	AT4G39490.1	cytochrome P450, family 96, subfamily A, polypeptide 10
Ghir_A06G007750	Ghir_A06G007750.1	AT4G29780.1	unknown protein; BEST Arabidopsis thaliana protein match is: unknown protein (TAIR:AT5G12010.1); Has 945 Blast hits to 944 proteins in 87 species: Archae - 0; Bacteria - 0; Metazoa - 519; Fungi - 43; Plants - 365; Viruses - 0; Other Eukaryotes - 18 (source: NCBI BLink).
Ghir_A07G009070	Ghir_A07G009070.1	AT3G22142.1	Bifunctional inhibitor/lipid-transfer protein/seed storage 2S albumin superfamily protein
Ghir_A08G004240	Ghir_A08G004240.1	AT3G03250.1	UDP-GLUCOSE PYROPHOSPHORYLASE 1
Ghir_A08G009510	Ghir_A08G009510.1	AT5G34940.2	glucuronidase 3
Ghir_A08G011400	Ghir_A08G011400.2	AT2G46500.2	phosphoinositide 4-kinase gamma 4
Ghir_A08G011550	Ghir_A08G011550.2	AT1G32900.1	UDP-Glycosyltransferase superfamily protein
Ghir_A08G021530	Ghir_A08G021530.1	AT1G15690.1	Inorganic H pyrophosphatase family protein
Ghir_A09G010570	Ghir_A09G010570.1	AT3G11600.1	unknown protein; FUNCTIONS IN: molecular_function unknown; INVOLVED IN: response to karrikin; EXPRESSED IN: 21 plant structures; EXPRESSED DURING: 12 growth stages; BEST Arabidopsis thaliana protein match is: unknown protein (TAIR:AT5G06270.1); Has 171 Blast hits to 171 proteins in 15 species: Archae - 0; Bacteria - 0; Metazoa - 0; Fungi - 0; Plants - 171; Viruses - 0; Other Eukaryotes - 0 (sourc…
Ghir_A09G011470	Ghir_A09G011470.1	AT5G03170.1	FASCICLIN-like arabinogalactan-protein 11
Ghir_A09G022500	Ghir_A09G022500.1	AT3G08860.1	PYRIMidINE 4
Ghir_A10G011980	Ghir_A10G011980.1	AT1G04220.1	3-ketoacyl-CoA synthase 2
Ghir_A10G015530	Ghir_A10G015530.1	AT3G08680.2	Leucine-rich repeat protein kinase family protein
Ghir_A12G015100	Ghir_A12G015100.1	AT1G03870.1	FASCICLIN-like arabinoogalactan 9
Ghir_A12G023250	Ghir_A12G023250.1	AT4G12490.1	Bifunctional inhibitor/lipid-transfer protein/seed storage 2S albumin superfamily protein
Ghir_A13G010390	Ghir_A13G010390.4	AT5G20950.2	Glycosyl hydrolase family protein
Ghir_A13G012570	Ghir_A13G012570.1	AT1G22540.1	Major facilitator superfamily protein
Ghir_D01G021670	Ghir_D01G021670.1	AT2G36460.1	Aldolase superfamily protein
Ghir_D02G015800	Ghir_D02G015800.1	AT1G13440.1	glyceraldehyde-3-phosphate dehydrogenase C2
Ghir_D02G022750	Ghir_D02G022750.1	AT4G34500.1	Protein kinase superfamily protein
Ghir_D03G008620	Ghir_D03G008620.1	AT1G64065.1	Late embryogenesis abundant (LEA) hydroxyproline-rich glycoprotein family
Ghir_D03G010450	Ghir_D03G010450.1	AT2G03350.1	Protein of unknown function, DUF538
Ghir_D04G015080	Ghir_D04G015080.1	AT5G13170.1	senescence-associated gene 29
Ghir_D04G015610	Ghir_D04G015610.2	AT4G02340.1	alpha/beta-Hydrolases superfamily protein
Ghir_D04G017160	Ghir_D04G017160.1	AT1G50010.1	tubulin alpha-2 chain
Ghir_D05G013730	Ghir_D05G013730.1	AT1G17620.1	Late embryogenesis abundant (LEA) hydroxyproline-rich glycoprotein family
Ghir_D05G021900	Ghir_D05G021900.1	AT1G50010.1	tubulin alpha-2 chain
Ghir_D05G023530	Ghir_D05G023530.1	AT1G77780.1	Glycosyl hydrolase superfamily protein
Ghir_D06G002280	Ghir_D06G002280.1	AT4G10810.1	unknown protein; FUNCTIONS IN: molecular_function unknown; INVOLVED IN: biological_process unknown; LOCATED IN: chloroplast; EXPRESSED IN: 23 plant structures; EXPRESSED DURING: 15 growth stages; BEST Arabidopsis thaliana protein match is: unknown protein (TAIR:AT4G24026.1); Has 1807 Blast hits to 1807 proteins in 277 species: Archae - 0; Bacteria - 0; Metazoa - 736; Fungi - 347; Plants - 385; Vi…
Ghir_D06G018840	Ghir_D06G018840.1	AT3G48670.2	XH/XS domain-containing protein
Ghir_D07G009170	Ghir_D07G009170.1	AT3G22142.1	Bifunctional inhibitor/lipid-transfer protein/seed storage 2S albumin superfamily protein
Ghir_D08G012140	Ghir_D08G012140.1	AT2G46500.2	phosphoinositide 4-kinase gamma 4
Ghir_D08G019800	Ghir_D08G019800.1	AT5G23860.2	tubulin beta 8
Ghir_D08G022300	Ghir_D08G022300.1	AT1G15690.2	Inorganic H pyrophosphatase family protein
Ghir_D09G006080	Ghir_D09G006080.2	AT2G33380.2	Caleosin-related family protein
Ghir_D09G011010	Ghir_D09G011010.1	AT5G03170.1	FASCICLIN-like arabinogalactan-protein 11
Ghir_D10G015750	Ghir_D10G015750.1	AT1G04220.1	3-ketoacyl-CoA synthase 2
Ghir_D11G000230	Ghir_D11G000230.1	AT5G41010.1	DNA directed RNA polymerase, 7 kDa subunit
Ghir_D11G005460	Ghir_D11G005460.1	AT4G37800.1	xyloglucan endotransglucosylase/hydrolase 7
Ghir_D11G029160	Ghir_D11G029160.1	AT3G05520.1	Subunits of heterodimeric actin filament capping protein Capz superfamily
Ghir_D12G021740	Ghir_D12G021740.1	AT2G45550.1	cytochrome P450, family 76, subfamily C, polypeptide 4
Ghir_D12G023200	Ghir_D12G023200.1	AT4G12490.1	Bifunctional inhibitor/lipid-transfer protein/seed storage 2S albumin superfamily protein
Ghir_D12G024560	Ghir_D12G024560.1	AT1G64080.1	unknown protein; FUNCTIONS IN: molecular_function unknown; INVOLVED IN: biological_process unknown; LOCATED IN: plasma membrane; BEST Arabidopsis thaliana protein match is: unknown protein (TAIR:AT5G52870.1); Has 1546 Blast hits to 738 proteins in 176 species: Archae - 0; Bacteria - 143; Metazoa - 278; Fungi - 131; Plants - 95; Viruses - 4; Other Eukaryotes - 895 (source: NCBI BLink).
BROWN
Ghir_A02G001550	Ghir_A02G001550.1	AT1G78170.1	unknown protein; BEST Arabidopsis thaliana protein match is: unknown protein (TAIR:AT1G22250.1); Has 66 Blast hits to 66 proteins in 11 species: Archae - 0; Bacteria - 0; Metazoa - 0; Fungi - 0; Plants - 66; Viruses - 0; Other Eukaryotes - 0 (source: NCBI BLink).
Ghir_A02G008100	Ghir_A02G008100.1	AT1G78170.1	unknown protein; BEST Arabidopsis thaliana protein match is: unknown protein (TAIR:AT1G22250.1); Has 66 Blast hits to 66 proteins in 11 species: Archae - 0; Bacteria - 0; Metazoa - 0; Fungi - 0; Plants - 66; Viruses - 0; Other Eukaryotes - 0 (source: NCBI BLink).
Ghir_A04G002960	Ghir_A04G002960.1	AT4G27460.1	Cystathionine beta-synthase (CBS) family protein
Ghir_A04G007130	Ghir_A04G007130.1	AT3G52610.1	unknown protein; Has 68 Blast hits to 67 proteins in 21 species: Archae - 0; Bacteria - 11; Metazoa - 0; Fungi - 0; Plants - 55; Viruses - 0; Other Eukaryotes - 2 (source: NCBI BLink).
Ghir_A05G007750	Ghir_A05G007750.1	AT3G45600.1	tetraspanin3
Ghir_A05G010910	Ghir_A05G010910.1	AT5G60800.1	Heavy metal transport/detoxification superfamily protein
Ghir_A05G016240	Ghir_A05G016240.1	AT5G45950.1	GDSL-like Lipase/Acylhydrolase superfamily protein
Ghir_A07G024040	Ghir_A07G024040.1	AT2G16890.2	UDP-Glycosyltransferase superfamily protein
Ghir_A08G011050	Ghir_A08G011050.1	AT5G23940.1	HXXXD-type acyl-transferase family protein
Ghir_A09G005100	Ghir_A09G005100.1	AT5G51750.1	subtilase 1.3
Ghir_A10G005540	Ghir_A10G005540.2	AT1G72970.1	Glucose-methanol-choline (GMC) oxidoreductase family protein
Ghir_A11G012530	Ghir_A11G012530.1	AT4G15630.1	Uncharacterised protein family (UPF0497)
Ghir_A13G011760	Ghir_A13G011760.1	AT1G56340.2	calreticulin 1a
Ghir_D02G001640	Ghir_D02G001640.1	AT4G08910.1	unknown protein; BEST Arabidopsis thaliana protein match is: unknown protein (TAIR:AT1G78170.1); Has 68 Blast hits to 68 proteins in 13 species: Archae - 0; Bacteria - 0; Metazoa - 0; Fungi - 0; Plants - 64; Viruses - 0; Other Eukaryotes - 4 (source: NCBI BLink).
Ghir_D03G013160	Ghir_D03G013160.1	AT1G12740.1	cytochrome P450, family 87, subfamily A, polypeptide 2
Ghir_D04G010730	Ghir_D04G010730.1	AT3G52610.1	unknown protein; Has 68 Blast hits to 67 proteins in 21 species: Archae - 0; Bacteria - 11; Metazoa - 0; Fungi - 0; Plants - 55; Viruses - 0; Other Eukaryotes - 2 (source: NCBI BLink).
Ghir_D05G006440	Ghir_D05G006440.1	AT2G24800.1	Peroxidase superfamily protein
Ghir_D05G010640	Ghir_D05G010640.1	AT5G60800.1	Heavy metal transport/detoxification superfamily protein
Ghir_D05G014820	Ghir_D05G014820.1	AT2G35150.1	EXORDIUM like 1
Ghir_D05G022890	Ghir_D05G022890.1	AT4G08950.1	Phosphate-responsive 1 family protein
Ghir_D05G036700	Ghir_D05G036700.1	AT5G53750.1	CBS domain-containing protein
Ghir_D08G022170	Ghir_D08G022170.1	AT1G09310.1	Protein of unknown function, DUF538
Ghir_D09G004750	Ghir_D09G004750.1	AT5G51750.1	subtilase 1.3
Ghir_D09G013920	Ghir_D09G013920.2	AT5G06270.1	One of two plant specific paralogs of unknown function. Interacts with GL2. GIR1/GIR2 loss of function resembles gl2 lof mutations
Ghir_D10G006370	Ghir_D10G006370.1	AT1G72970.1	Glucose-methanol-choline (GMC) oxidoreductase family protein
Ghir_D12G004920	Ghir_D12G004920.1	AT4G20040.1	Pectin lyase-like superfamily protein
Ghir_D12G024500	Ghir_D12G024500.1	AT4G11280.1	1-aminocyclopropane-1-carboxylic acid (acc) synthase 6
Ghir_D12G029700	Ghir_D12G029700.2	AT4G24380.1	INVOLVED IN: 10-formyltetrahydrofolate biosynthetic process, folic acid and derivative biosynthetic process; EXPRESSED IN: 24 plant structures; EXPRESSED DURING: 15 growth stages; CONTAINS InterPro DOMAIN/s: Serine hydrolase (InterPro:IPR005645); BEST Arabidopsis thaliana protein match is: alpha/beta-Hydrolases superfamily protein (TAIR:AT5G65400.1); Has 30201 Blast hits to 17322 proteins in 780 …
Ghir_D13G009970	Ghir_D13G009970.2	AT2G16530.1	3-oxo-5-alpha-steroid 4-dehydrogenase family protein
Ghir_D13G012330	Ghir_D13G012330.1	AT1G56340.2	calreticulin 1a
Ghir_D13G014870	Ghir_D13G014870.1	AT5G55340.1	MBOAT (membrane bound O-acyl transferase) family protein
GREEN
Ghir_A02G008880	Ghir_A02G008880.1	AT5G67360.1	Subtilase family protein
Ghir_A03G007440	Ghir_A03G007440.1	AT5G50260.1	Cysteine proteinases superfamily protein
Ghir_A03G020030	Ghir_A03G020030.1	AT4G33820.1	Glycosyl hydrolase superfamily protein
Ghir_A05G001250	Ghir_A05G001250.1	AT1G30910.1	Molybdenum cofactor sulfurase family protein
Ghir_A05G036070	Ghir_A05G036070.1	AT5G05960.1	Bifunctional inhibitor/lipid-transfer protein/seed storage 2S albumin superfamily protein
Ghir_A07G008220	Ghir_A07G008220.1	AT5G59310.1	lipid transfer protein 4
Ghir_A09G011870	Ghir_A09G011870.1	AT4G32940.1	gamma vacuolar processing enzyme
Ghir_A11G031890	Ghir_A11G031890.1	AT3G12880.1	Plant invertase/pectin methylesterase inhibitor superfamily protein
Ghir_D01G011190	Ghir_D01G011190.1	AT1G75390.1	basic leucine-zipper 44
Ghir_D02G009070	Ghir_D02G009070.1	AT5G67360.1	Subtilase family protein
Ghir_D03G011310	Ghir_D03G011310.1	AT5G50260.1	Cysteine proteinases superfamily protein
Ghir_D04G004910	Ghir_D04G004910.1	AT2G27035.1	early nodulin-like protein 20
Ghir_D04G014490	Ghir_D04G014490.1	AT5G01580.1	gamma interferon responsive lysosomal thiol (GILT) reductase family protein
Ghir_D04G016780	Ghir_D04G016780.1	AT5G64250.2	Aldolase-type TIM barrel family protein
Ghir_D05G023750	Ghir_D05G023750.1	AT4G08300.1	nodulin MtN21 /EamA-like transporter family protein
Ghir_D07G008330	Ghir_D07G008330.1	AT4G33355.1	Bifunctional inhibitor/lipid-transfer protein/seed storage 2S albumin superfamily protein
Ghir_D07G013130	Ghir_D07G013130.1	AT4G33550.2	Bifunctional inhibitor/lipid-transfer protein/seed storage 2S albumin superfamily protein
Ghir_D07G023700	Ghir_D07G023700.2	AT1G23800.1	aldehyde dehydrogenase 2B7
Ghir_D09G011410	Ghir_D09G011410.1	AT2G25940.1	alpha-vacuolar processing enzyme
Ghir_D10G004400	Ghir_D10G004400.1	AT1G78520.1	Carbohydrate-binding X8 domain superfamily protein
Ghir_D11G032280	Ghir_D11G032280.1	AT3G12880.1	Plant invertase/pectin methylesterase inhibitor superfamily protein
TORQUISE
Ghir_A01G003520	Ghir_A01G003520.1	AT1G17200.1	Uncharacterised protein family (UPF0497)
Ghir_A01G017280	Ghir_A01G017280.5	AT1G50110.1	D-aminoacid aminotransferase-like PLP-dependent enzymes superfamily protein
Ghir_A01G020150	Ghir_A01G020150.1	AT2G27770.1	Plant protein of unknown function (DUF868)
Ghir_A01G021600	Ghir_A01G021600.3	AT3G53750.1	actin 3
Ghir_A02G006960	Ghir_A02G006960.1	AT1G77120.1	alcohol dehydrogenase 1
Ghir_A02G007720	Ghir_A02G007720.2	AT1G44760.1	Adenine nucleotide alpha hydrolases-like superfamily protein
Ghir_A02G013970	Ghir_A02G013970.1	AT4G25980.1	Peroxidase superfamily protein
Ghir_A02G017110	Ghir_A02G017110.1	AT5G47820.2	P-loop containing nucleoside triphosphate hydrolases superfamily protein
Ghir_A02G017710	Ghir_A02G017710.1	AT5G66590.1	CAP (Cysteine-rich secretory proteins, Antigen 5, and Pathogenesis-related 1 protein) superfamily protein
Ghir_A02G018490	Ghir_A02G018490.1	AT4G36250.1	aldehyde dehydrogenase 3F1
Ghir_A03G007430	Ghir_A03G007430.1	AT1G67750.1	Pectate lyase family protein
Ghir_A03G010930	Ghir_A03G010930.1	AT1G70370.2	polygalacturonase 2
Ghir_A03G014630	Ghir_A03G014630.1	AT1G67730.1	beta-ketoacyl reductase 1
Ghir_A03G017960	Ghir_A03G017960.1	AT3G09280.1	unknown protein; FUNCTIONS IN: molecular_function unknown; INVOLVED IN: biological_process unknown; LOCATED IN: endomembrane system; EXPRESSED IN: root; Has 31 Blast hits to 31 proteins in 9 species: Archae - 0; Bacteria - 0; Metazoa - 0; Fungi - 0; Plants - 31; Viruses - 0; Other Eukaryotes - 0 (source: NCBI BLink).
Ghir_A04G006730	Ghir_A04G006730.1	AT5G03610.1	GDSL-like Lipase/Acylhydrolase superfamily protein
Ghir_A04G011240	Ghir_A04G011240.1	AT3G51000.1	alpha/beta-Hydrolases superfamily protein
Ghir_A04G012950	Ghir_A04G012950.1	AT5G59845.1	Gibberellin-regulated family protein
Ghir_A05G001890	Ghir_A05G001890.1	AT5G25940.1	early nodulin-related
Ghir_A05G003660	Ghir_A05G003660.1	AT5G20740.1	Plant invertase/pectin methylesterase inhibitor superfamily protein
Ghir_A05G005120	Ghir_A05G005120.6	AT5G25610.1	BURP domain-containing protein
Ghir_A05G006360	Ghir_A05G006360.1	AT2G24800.1	Peroxidase superfamily protein
Ghir_A05G007030	Ghir_A05G007030.1	AT4G12320.1	cytochrome P450, family 706, subfamily A, polypeptide 6
Ghir_A05G010060	Ghir_A05G010060.1	AT2G28630.1	3-ketoacyl-CoA synthase 12
Ghir_A05G014000	Ghir_A05G014000.1	AT1G72970.1	Glucose-methanol-choline (GMC) oxidoreductase family protein
Ghir_A05G016440	Ghir_A05G016440.1	AT2G33850.1	unknown protein; FUNCTIONS IN: molecular_function unknown; INVOLVED IN: biological_process unknown; LOCATED IN: endomembrane system; EXPRESSED IN: 17 plant structures; EXPRESSED DURING: 9 growth stages; BEST Arabidopsis thaliana protein match is: unknown protein (TAIR:AT1G28400.1); Has 3053 Blast hits to 2119 proteins in 133 species: Archae - 6; Bacteria - 52; Metazoa - 135; Fungi - 96; Plants - …
Ghir_A05G017040	Ghir_A05G017040.2	AT1G61260.1	Protein of unknown function (DUF761)
Ghir_A05G022490	Ghir_A05G022490.1	AT1G09750.1	Eukaryotic aspartyl protease family protein
Ghir_A05G023210	Ghir_A05G023210.1	AT1G35720.1	annexin 1
Ghir_A05G025550	Ghir_A05G025550.4	AT4G09960.1	K-box region and MADS-box transcription factor family protein
Ghir_A05G027830	Ghir_A05G027830.6	AT4G09960.1	K-box region and MADS-box transcription factor family protein
Ghir_A06G002250	Ghir_A06G002250.1	AT5G01075.1	Glycosyl hydrolase family 35 protein
Ghir_A06G013710	Ghir_A06G013710.1	AT4G21620.2	glycine-rich protein
Ghir_A06G014150	Ghir_A06G014150.1	AT1G09850.1	xylem bark cysteine peptidase 3
Ghir_A06G016460	Ghir_A06G016460.2	AT3G25070.1	RPM1 interacting protein 4
Ghir_A07G011590	Ghir_A07G011590.1	AT3G44610.1	Protein kinase superfamily protein
Ghir_A07G016870	Ghir_A07G016870.1	AT3G25130.1	unknown protein; FUNCTIONS IN: molecular_function unknown; INVOLVED IN: biological_process unknown; LOCATED IN: plasma membrane; EXPRESSED IN: 17 plant structures; EXPRESSED DURING: 9 growth stages; Has 3885 Blast hits to 2658 proteins in 280 species: Archae - 12; Bacteria - 208; Metazoa - 970; Fungi - 222; Plants - 148; Viruses - 11; Other Eukaryotes - 2314 (source: NCBI BLink).
Ghir_A08G008150	Ghir_A08G008150.1	AT3G62860.1	alpha/beta-Hydrolases superfamily protein
Ghir_A08G012650	Ghir_A08G012650.1	AT2G47500.1	P-loop nucleoside triphosphate hydrolases superfamily protein with CH (Calponin Homology) domain
Ghir_A08G018900	Ghir_A08G018900.1	AT5G23860.2	tubulin beta 8
Ghir_A09G009800	Ghir_A09G009800.1	AT3G11170.1	fatty acid desaturase 7
Ghir_A09G014740	Ghir_A09G014740.1	AT2G27690.1	cytochrome P450, family 94, subfamily C, polypeptide 1
Ghir_A09G016630	Ghir_A09G016630.2	AT5G02540.1	NAD(P)-binding Rossmann-fold superfamily protein
Ghir_A09G022640	Ghir_A09G022640.1	AT3G08770.1	lipid transfer protein 6
Ghir_A09G024910	Ghir_A09G024910.1	AT3G16990.1	Haem oxygenase-like, multi-helical
Ghir_A10G002990	Ghir_A10G002990.1	AT1G29660.1	GDSL-like Lipase/Acylhydrolase superfamily protein
Ghir_A10G015240	Ghir_A10G015240.2	AT2G40610.1	expansin A8
Ghir_A10G015270	Ghir_A10G015270.1	AT5G59320.1	lipid transfer protein 3
Ghir_A10G018790	Ghir_A10G018790.2	AT5G12380.1	annexin 8
Ghir_A10G021680	Ghir_A10G021680.1	AT5G04530.1	3-ketoacyl-CoA synthase 19
Ghir_A11G001130	Ghir_A11G001130.1	AT5G23940.1	HXXXD-type acyl-transferase family protein
Ghir_A11G002570	Ghir_A11G002570.2	AT4G23850.1	AMP-dependent synthetase and ligase family protein
Ghir_A11G029710	Ghir_A11G029710.1	AT5G49525.1	unknown protein; Has 23 Blast hits to 23 proteins in 7 species: Archae - 0; Bacteria - 0; Metazoa - 0; Fungi - 0; Plants - 23; Viruses - 0; Other Eukaryotes - 0 (source: NCBI BLink).
Ghir_A12G004120	Ghir_A12G004120.1	AT4G34750.2	SAUR-like auxin-responsive protein family
Ghir_A12G021160	Ghir_A12G021160.1	AT1G12240.1	Glycosyl hydrolases family 32 protein
Ghir_A12G027780	Ghir_A12G027780.1	AT5G51550.1	EXORDIUM like 3
Ghir_D01G000100	Ghir_D01G000100.2	AT3G06470.1	GNS1/SUR4 membrane protein family
Ghir_D01G001220	Ghir_D01G001220.1	AT1G78160.1	pumilio 7
Ghir_D01G018800	Ghir_D01G018800.3	AT1G50110.1	D-aminoacid aminotransferase-like PLP-dependent enzymes superfamily protein
Ghir_D01G023140	Ghir_D01G023140.1	AT3G53750.1	actin 3
Ghir_D02G002030	Ghir_D02G002030.1	AT2G31980.1	PHYTOCYSTATIN 2
Ghir_D02G007380	Ghir_D02G007380.2	AT1G77120.1	alcohol dehydrogenase 1
Ghir_D03G001840	Ghir_D03G001840.1	AT5G66590.1	CAP (Cysteine-rich secretory proteins, Antigen 5, and Pathogenesis-related 1 protein) superfamily protein
Ghir_D03G011320	Ghir_D03G011320.1	AT1G67750.1	Pectate lyase family protein
Ghir_D04G000860	Ghir_D04G000860.1	AT5G17050.1	UDP-glucosyl transferase 78D2
Ghir_D04G002030	Ghir_D04G002030.1	AT4G39490.1	cytochrome P450, family 96, subfamily A, polypeptide 10
Ghir_D04G004030	Ghir_D04G004030.2	AT2G42840.1	protodermal factor 1
Ghir_D04G005170	Ghir_D04G005170.1	AT1G74670.1	Gibberellin-regulated family protein
Ghir_D04G016470	Ghir_D04G016470.1	AT2G17230.1	EXORDIUM like 5
Ghir_D04G017310	Ghir_D04G017310.1	AT5G59845.1	Gibberellin-regulated family protein
Ghir_D05G003610	Ghir_D05G003610.1	AT5G20630.1	germin 3
Ghir_D05G003780	Ghir_D05G003780.1	AT5G20740.1	Plant invertase/pectin methylesterase inhibitor superfamily protein
Ghir_D05G005220	Ghir_D05G005220.9	AT5G25610.1	BURP domain-containing protein
Ghir_D05G007120	Ghir_D05G007120.1	AT4G12320.1	cytochrome P450, family 706, subfamily A, polypeptide 6
Ghir_D05G013750	Ghir_D05G013750.1	AT1G72970.1	Glucose-methanol-choline (GMC) oxidoreductase family protein
Ghir_D05G016260	Ghir_D05G016260.1	AT2G33850.1	unknown protein; FUNCTIONS IN: molecular_function unknown; INVOLVED IN: biological_process unknown; LOCATED IN: endomembrane system; EXPRESSED IN: 17 plant structures; EXPRESSED DURING: 9 growth stages; BEST Arabidopsis thaliana protein match is: unknown protein (TAIR:AT1G28400.1); Has 3053 Blast hits to 2119 proteins in 133 species: Archae - 6; Bacteria - 52; Metazoa - 135; Fungi - 96; Plants - …
Ghir_D05G021340	Ghir_D05G021340.1	AT5G01075.1	Glycosyl hydrolase family 35 protein
Ghir_D05G023090	Ghir_D05G023090.1	AT1G35720.1	annexin 1
Ghir_D05G025430	Ghir_D05G025430.2	AT4G09960.1	K-box region and MADS-box transcription factor family protein
Ghir_D05G027870	Ghir_D05G027870.4	AT4G09960.3	K-box region and MADS-box transcription factor family protein
Ghir_D05G037800	Ghir_D05G037800.2	AT3G20395.1	RING/U-box superfamily protein
Ghir_D06G001600	Ghir_D06G001600.1	AT5G42890.1	sterol carrier protein 2
Ghir_D06G005570	Ghir_D06G005570.1	AT5G20270.1	heptahelical transmembrane protein1
Ghir_D06G010220	Ghir_D06G010220.1	AT3G50390.1	Transducin/WD40 repeat-like superfamily protein
Ghir_D06G012110	Ghir_D06G012110.1	AT1G55260.1	Bifunctional inhibitor/lipid-transfer protein/seed storage 2S albumin superfamily protein
Ghir_D06G013880	Ghir_D06G013880.1	AT4G21620.2	glycine-rich protein
Ghir_D06G017330	Ghir_D06G017330.1	AT3G25070.1	RPM1 interacting protein 4
Ghir_D07G004980	Ghir_D07G004980.1	AT5G51190.1	Integrase-type DNA-binding superfamily protein
Ghir_D07G012790	Ghir_D07G012790.1	AT5G12250.1	beta-6 tubulin
Ghir_D08G001670	Ghir_D08G001670.1	AT1G55260.2	Bifunctional inhibitor/lipid-transfer protein/seed storage 2S albumin superfamily protein
Ghir_D08G008180	Ghir_D08G008180.1	AT3G62860.1	alpha/beta-Hydrolases superfamily protein
Ghir_D08G011000	Ghir_D08G011000.1	AT5G23940.1	HXXXD-type acyl-transferase family protein
Ghir_D08G011800	Ghir_D08G011800.4	AT1G32900.1	UDP-Glycosyltransferase superfamily protein
Ghir_D08G018610	Ghir_D08G018610.2	AT5G47470.1	Nodulin MtN21 /EamA-like transporter family protein
Ghir_D09G001980	Ghir_D09G001980.3	AT3G28860.1	ATP binding cassette subfamily B19
Ghir_D09G004420	Ghir_D09G004420.1	AT4G00730.1	Homeobox-leucine zipper family protein / lipid-binding START domain-containing protein
Ghir_D09G010330	Ghir_D09G010330.1	AT3G11600.1	unknown protein; FUNCTIONS IN: molecular_function unknown; INVOLVED IN: response to karrikin; EXPRESSED IN: 21 plant structures; EXPRESSED DURING: 12 growth stages; BEST Arabidopsis thaliana protein match is: unknown protein (TAIR:AT5G06270.1); Has 171 Blast hits to 171 proteins in 15 species: Archae - 0; Bacteria - 0; Metazoa - 0; Fungi - 0; Plants - 171; Viruses - 0; Other Eukaryotes - 0 (sourc…
Ghir_D09G012470	Ghir_D09G012470.1	AT2G41540.3	6-phosphogluconate dehydrogenase family protein
Ghir_D09G014380	Ghir_D09G014380.1	AT2G27690.1	cytochrome P450, family 94, subfamily C, polypeptide 1
Ghir_D09G017670	Ghir_D09G017670.4	AT1G68090.1	annexin 5
Ghir_D10G003790	Ghir_D10G003790.1	AT1G29660.1	GDSL-like Lipase/Acylhydrolase superfamily protein
Ghir_D10G012300	Ghir_D10G012300.1	AT2G38540.1	lipid transfer protein 1
Ghir_D10G020290	Ghir_D10G020290.1	AT5G12380.1	annexin 8
Ghir_D10G020300	Ghir_D10G020300.1	AT5G12380.1	annexin 8
Ghir_D11G002520	Ghir_D11G002520.2	AT4G23850.1	AMP-dependent synthetase and ligase family protein
Ghir_D11G013390	Ghir_D11G013390.1	AT3G54560.1	histone H2A 11
Ghir_D11G015790	Ghir_D11G015790.1	AT2G04410.1	RPM1-interacting protein 4 (RIN4) family protein
Ghir_D11G023110	Ghir_D11G023110.2	AT5G65020.1	annexin 2
Ghir_D12G003160	Ghir_D12G003160.1	AT4G34750.2	SAUR-like auxin-responsive protein family
Ghir_D12G014120	Ghir_D12G014120.1	AT4G02370.1	Protein of unknown function, DUF538
Ghir_D12G021160	Ghir_D12G021160.1	AT1G12240.1	Glycosyl hydrolases family 32 protein
Ghir_D12G026790	Ghir_D12G026790.1	AT3G16520.3	UDP-glucosyl transferase 88A1
Ghir_D12G027850	Ghir_D12G027850.1	AT5G51550.1	EXORDIUM like 3
Ghir_D13G010980	Ghir_D13G010980.1	AT5G20950.2	Glycosyl hydrolase family protein
