## Supplementary material for "Unravelling cotton RNAseq repositories to the fiber development specific modules and their alliance with the fiber-related traits": Data S6

### Sheet: Sheet1
Supplemental Data Set 6 : Transcriptional Binding Site Frequency of all six defined modules
Transcription Factor	Blue	Turquoise	Green	Brown	Red	Yellow
AP2; ARF;RAV; B3	0.00492453	0.0102389	0.0185238	0.00951613	0.00453333	0.00279167
AP2; ERF	0.0079434	0.00773451	0.00852381	0.00590323	0.00953333	0.00333333
ARID	0.00296226	0.00461947	0.00390476	0.00512903	0.00473333	0.00141667
AT-Hook	0.0124151	0.0205044	0.0279524	0.0212258	0.0216667	0.00654167
BBR-BPC	0	0.000283186	0	0	0.00133333	0.0005
BES1	0.00113208	0.000867257	0.0012381	0.000419355	0.000466667	0
bHLH	0.00813208	0.0127699	0.0114762	0.00845161	0.00753333	0.00433333
bZIP	0.00943396	0.0121239	0.0107619	0.0143871	0.00893333	0.003125
C2H2	0.00530189	0.00787611	0.00895238	0.00609677	0.00833333	0.00183333
C3H	0.00233962	0.00450442	0.00447619	0.00283871	0.00373333	0.000833333
CAMTA	0.000584906	0.00039823	9.52381e-05	0.000516129	0.000266667	0.000208333
CSD	0.000301887	0.000362832	0.001	0.000709677	0.000666667	0.000666667
Dehydrin	0.000188679	0.000265487	9.52381e-05	0.000225806	6.66667e-05	0.000166667
Dof	0.0299623	0.0518938	0.0554762	0.0411613	0.0564	0.01375
E2F	9.43396e-05	6.19469e-05	0	6.45161e-05	0.0012	4.16667e-05
EIN3; EIL	0.000603774	0.00129204	0.000904762	0.00148387	0.0012	4.16667e-05
GATA	0.0199434	0.0266283	0.0209048	0.0204839	0.0238	0.0159167
GRF	0.000113208	0.000256637	0.000333333	0.00016129	0.0002	0
HD-ZIP	0.000924528	0.00176106	0.00238095	0.00216129	0.002	0.001875
Homeodomain	0.0144717	0.0246903	0.0288095	0.026129	0.0288667	0.00345833
HSF	0.000207547	0.00039823	0.000238095	0.000483871	6.66667e-05	0.00025
LOB; LBD	0.000226415	0.000309735	0.000333333	0.000225806	0.000266667	4.16667e-05
MADF; Trihelix	0.00183019	0.00190265	0.00157143	0.002	0.00186667	0.000375
MADS box	0.00090566	0.00235398	0.00161905	0.002	0.00273333	0.000583333
M-type	0.000245283	0.000327434	0.000380952	0.000677419	0.000266667	8.33333e-05
MYB;MYB related	0.0273208	0.0465752	0.0400476	0.0436452	0.0430667	0.00316667
NAC; NAM	0.00479245	0.00963717	0.0110952	0.00658065	0.0078	0.00120833
NF-YB	0.000528302	0.00157522	0.00128571	0.00116129	0.001	0.00120833
Nin-like	0.000169811	0.000309735	0.000428571	0.000290323	0.0004	0
SBP	0.00411321	0.00680531	0.00304762	0.00725806	0.00233333	0.00204167
Sox; YABBY	0.000962264	0.00138938	0.00157143	0.00148387	0.000933333	0.000291667
SRS	3.77358e-05	0.000150442	0	6.45161e-05	6.66667e-05	0.000125
Storekeeper	0.000113208	0.000345133	4.7619e-05	0.00016129	0.000466667	0
TBP	0.00326415	0.00780531	0.00766667	0.00835484	0.00833333	0.00204167
TCP	0.000981132	0.00215929	0.00152381	0.00187097	0.00126667	0.000416667
TCR; CPP	0.0054717	0.00729204	0.00628571	0.00725806	0.00533333	0.000291667
Trihelix	0.00267925	0.0029646	0.00228571	0.00374194	0.00326667	0.000916667
VOZ	0.000283019	0.000318584	0	0.000322581	0.000333333	0
WOX	0.000773585	0.00148673	0.00180952	0.00154839	0.000533333	0.00025
WRC; GRF	9.43396e-05	0.000274336	0.000142857	6.45161e-05	0.000133333	4.16667e-05
WRKY	0.00998113	0.012469	0.00866667	0.0126452	0.0115333	0.00225
YABBY	0.000433962	0.000681416	0.001	0.000516129	0.00113333	4.16667e-05
ZF-HD	0.011	0.0189115	0.019	0.0195484	0.0150667	0.0103333
