## Supplementary material for "Unravelling cotton RNAseq repositories to the fiber development specific modules and their alliance with the fiber-related traits": Data S7

### Sheet: Sheet1
Supplemental Data Set 7 : List of 100 cotton genotypes that were grown in two different seasons and location in India
10NZ015B2T2B1
10NZ022B2T1B1
10NZ025B2T1A1
11NY008B2T1A1
11NY037B2T1A3
11NZ045B2T1B1
12NY001B2T1B2
12NY210B2T1A2
EGC105B2T1A2
EGC1272B2T1A2
EGC1471G5V2B2T1A1
EGC1497G5V2B2PIT1A2
EGC1497G5V4B2T1A1
EGC1498B2T1A2
EGC1565G5V1B2T1A1
EGC1570B2T1A1
EGC1654B2
EGC1656G5V5B2T1A1
06S325
06S347
06S423
07CF047
07CF359
07CF632
07CF781
08CF057
08CF059
08CF084
104S1
10NY019
10NY028
99S155
99S216
99S247
10NY064
10NY105
10NZ005
10S15
10S18
11NY034
11NY035
11NZ005
11NZ007
11NZ032
12NY150
12NY185
13NY3083
13NY3117
13NY3164
13NZ1059
13NZ1131
13X72009
14NY3362
14NZ1007
14NZ1036
14NZ1076
14NZ1196
14X72170
16S2
20S3
21S2
82S1
92S2
95S2
99S105
99S243
99S221
99S84
EGC1111
EGC1442
EGC1465
EGC1567
EGC1618
EGC1648
EGC1944
KEKCHI
N03CN237
N87CN096
N87CN277
N87CN300
N87CN305
N87CN334
N87CN335
N87CN338
N87CN339
N87CN382
N87CN390
N87CN391
N87CN393
N96CN043
N96CN126
N98CN056
NC51767851
NC51768080
NC51768769
NG420
NG8222
NG8581
P10S031
SMOOTHLEAF-TPSA-41
