## Supplementary material for "Unravelling cotton RNAseq repositories to the fiber development specific modules and their alliance with the fiber-related traits": Data S8

### Sheet: Sheet1
Supplemental Data Set 8 : Mapping Statistics of wild type and fiberless mutant at 0 DPA and 5 DPA
SRA	Line	Total Reads	Mapped percentage	Uniquely mapped rate
SRR6466454	XU142_0 DPA	44643816	95.13	0.8023
SRR6466460	XU142_5 DPA	44421282	93.83	0.7994
SRR6466461	XU142_fl_0 DPA	56787020	0.9358	0.757
SRR6466462	XU142_fl_5 DPA	55251426	0.9365	0.7598
