## Supplementary material for "Unravelling cotton RNAseq repositories to the fiber development specific modules and their alliance with the fiber-related traits": Data S9

### Sheet: Sheet1
Supplemental Data Set 9 : List of Primer sequences used in this study for qRTPCR
Features	Gene Id	Primer Seq
Transcriptional Biomarker	Ghir_D05G013380_F	GACACAATCATTCAAGGCCAAGTT	F for Forward
	Ghir_D05G013380_R	TTTGCTCCTGGCTCTGGTCTTT	R for Reverse
	Ghir_D06G018970_F	AAATGAAGCCACATCCTTTAGTGACAA
	Ghir_D06G018970_R	TTCCTCTAATCTGTGCCCTTATCTCA
	Ghir_A09G017280_F	CAAGTTTTATGCCGAGGATGTTCA
	Ghir_A09G017280_R	GACTCGCTGTAATAATGTATCGTTTGC
	Ghir_A12G025870_F	GCGAACCAAGTGGCTGAGAAT
	Ghir_A12G025870_R	GCTGCCCCATCTTCACCATT
	Ghir_D09G009930_F	GCTGCCAGAAGAAGGAAAGAGAGT
	Ghir_D09G009930_R	TGTTTTCTCCTTGTTCTTGTCATTGA
	Ghir_A07G023480_F	CCACCATTGCCGCCTGTTA
	Ghir_A07G023480_R	TCATGCAAGCTCTCAAGCATAGG
	Ghir_A06G004130_F	CAAGCAACAGGCGTCAAAGAGT
	Ghir_A06G004130_R	GGAGCATCAGAAACCCTAGCAAAAT
	Ghir_A12G021850_F	TGGAAATGGACTGTGGAAAATGG
	Ghir_A12G021850_R	GGGTATAGCTCCAAGTTGCAGTGA
Exclusively Expressed Transcripts (EETs)	Ghir_D05G003410.3_F	GGGATGATGTGACCAGCTTGAC
	Ghir_D05G003410.3_F	TGTTTCATATGAGCTTTATAGTGGCTTTC
	Ghir_D11G022110.1_F	CGTCCACCCCCACACATCT
	Ghir_D11G022110.1_R	CCAAACTGATCTTCATCATCAACCA
	Ghir_D01G006540.3_F	ATCTCAGGGTGGCGGACAA
	Ghir_D01G006540.3_R	GAACAAATATCATCCCGTGGTGAA
	Ghir_D09G019020.4_F	AAGTGCTGAATTTCCCTTTTGTTACA
	Ghir_D09G019020.4_R	CTGTTTGGAATTCCACAATCTTCTG
	Ghir_A10G001030.3_F	TACCCAACTCAAGGCTGAGAATGA
	Ghir_A10G001030.3_R	AGGTGGGGCATGAAGCATTG
	Ghir_D10G025770.3_F	TGTCATCCATTTCTGGCCTGATAA
	Ghir_D10G025770.3_R	GCTTTTCACTGCAATTTTTCCACA
Hub Genes	Ghir_A11G010730.1_F	TTGCTGATCGTCCAGTGAAAGAG
	Ghir_A11G010730.1_R	TAAGGAGCGAACCCGATTGC
	Ghir_A05G013980.1_F	CTCTTGCTGTTCTTGCTGCCTTT
	Ghir_A05G013980.1_R	GCTACGGCGGCTATGAGGAT
	Ghir_A10G005540.2_F	TGTATGCCCCTGTCCAAAAAGTC
	Ghir_A10G005540.2_R	ATCTTTGAACATCACTCCCATTGC
	Ghir_D10G003810.1_F	CGAACCGCCAAGCTTATGAG
	Ghir_D10G003810.1_R	CCACGGCTAGAGAAGACAATCAAA
	Ghir_A02G008880.1_F	GGTGCCGGGCATGTTGAT
	Ghir_A02G008880.1_R	ATAGTCGTCGATGGTGGTGTCATAG
	Ghir_A12G021160.1_F	GGCACGGGTATGTGGGAATG
	Ghir_A12G021160.1_R	CAAGTGCCGTCGTGTCAAGTC
