## Supplementary material for "Unravelling cotton RNAseq repositories to the fiber development specific modules and their alliance with the fiber-related traits": Data S10

### Sheet: Sheet1
Supplemental Data Set 10 : List of Probe set sequences used in this study for nCounter assay
Gene ID	Probe Set Sequences
Ghir_D01G000100.1	CCACCAATGCCAAGAGTGATTCCGTTCAAGCTCATGAATCTGGTATAGAATCTTAATTGTGAAAGCTGGTATTGTCAAACCAAGGAGGATGGAGTTCATG
Ghir_D09G019020.4	TCAAATGCTGTTGCACCCATATTCGAGGGCAATAGTGACAACCATGATAATTATAATGAAATAGACCAAGTGGCTGAAATATCCCCTGCAGAGGTGGATC
Ghir_A10G001030.3	GTAAACGACACCATGACGGAATTTGGGCGGTGGTCGATGTTTCATTGGATAATTTACGCCATGCTCCATTCACCAGATGTAGAAGACGACCCTCGGGTTG
Ghir_A09G012990.4	ATAGCTACGGGCAGTTTCGAGACAAGGTTCAAATCAGAATATGGAGGAGGCCTGCAAGAGCAGTTGATAGAGCTACCGCAGAACATCTCTTTGAAGTGAT
Ghir_D01G006540.3	GTAAATTGATTAGAATGTCTGGTCACAAGTCATTAACTTGGCTTTGGTCTCAACTGTTTCATACTCGATTGCAATGTCCCTGAGACTCTGTCAGATGAGA
Ghir_A03G016570.2	GGTGACCATTGAGAAGCCTAATAAGTTCTCTTTAGTGGAAATCAATGGCTGATATTCAACTCTGCTACTCGAGAAGCAAAAAGCAGTGAGTCCCAAACAG
Control Sets
Ghir_D10G022990.1	TCCATCTAAGTGGTCCTGGAGTTTTACCTCTCTTCGTGGGCTGCTTTCCTTCACTCAATGTTCTATCTAAACCTTATATTATCCAAGTCTATAGCCTGCT
Ghir_A11G023720.2	CAATGCATGCCTTAGAATGATAATTATATCAGCTCAGGTGTCATGGGAGAGCATTAGAAGTGGATGCATAATGATTAGCTTCAAAGGCACCTTTGCTGAA
Ghir_D10G001850.1	CTTGGCCGACTACAACATCCAGAAGGAGTCAACTCTCCACCTTGTCCTTCGTTTGCGCGGCGGGATGCAAATCTTCGTTAAGACGCTTACCGGAAAGACG
